# Developmentally-regulated splice remodeling shapes functional *CACNA1C* channel diversity during human neurodevelopment

**DOI:** 10.64898/2026.11.07.765057

**Authors:** Melis Çelik, Osama A. Arshad, Nicola A.L. Hall, S. Suheda Yasarbas, Mahnaz Nikpour, Lina Jonsson, Carl M. Sellgren, Mikael Landén, Antonios Pantazis, Paul J. Harrison, Arne W. Mould, Erik Smedler

## Abstract

*CACNA1C* encodes the pore-forming subunit of the Ca_V_1.2 L-type voltage-gated calcium channel, a major regulator of neuronal calcium signaling and one of the strongest genetic risk loci for bipolar disorder and other psychiatric disorders. Although extensive alternative splicing of *CACNA1C* has been described in the adult human brain, how alternative splicing of *CACNA1C* is regulated during early human neurodevelopment remains largely unknown. Here, we used long-read RNA sequencing to characterize full-length *CACNA1C* transcripts during differentiation of human induced pluripotent stem cells, from healthy controls and patients with bipolar disorder homozygous for either the A or G allele at rs1006737, into cortical glutamatergic neurons. We identified 60 putative isoforms, including ten annotated transcripts and 23 previously reported in adult human brain. We also demonstrate that *CACNA1C* undergoes developmentally-regulated remodeling of isoform composition during neuronal differentiation. This remodeling was characterized by an exon-switching program involving mutually exclusive exon pairs and alternative splice site usage, including prominent developmental transitions between exon pairs 8/8a, 21/22, and 31/32. Neither rs1006737 genotype, diagnosis, sex nor age significantly affected splicing profiles. The developmental splice trajectories were recapitulated in dorsal forebrain organoids, showing that *CACNA1C* splice remodeling is conserved across independent human neural differentiation models. Electrophysiological characterization of the two most abundant neuronal isoforms found that exon 31/32 switching alters channel inactivation properties. Together, our findings demonstrate that developmentally-regulated alternative splicing of *CACNA1C* transcripts contributes to the functional diversity of Ca_V_1.2 channels expressed during human neurodevelopment.
