## Supplementary Table 3 for "Developmentally-regulated splice remodeling shapes functional *CACNA1C* channel diversity during human neurodevelopment"

### Sheet: CACNA1C isoforms
CACNA1C isoforms detected in iPSC-neurons	% of CACNA1C transcript pool	Rank	Reported in adult human brain	Coding sequence
ENST00000682835	20.4858	1	Yes	ATGGTCAATGAGAATACGAGGATGTACATTCCAGAGGAAAACCACCAAGGTTCCAACTATGGGAGCCCACGCCCCGCCCATGCCAACATGAATGCCAATGCGGCAGCGGGGCTGGCCCCTGAGCACATCCCCACCCCGGGGGCTGCCCTGTCGTGGCAGGCGGCCATCGACGCAGCCCGGCAGGCTAAGCTGATGGGCAGCGCTGGCAATGCGACCATCTCCACAGTCAGCTCCACGCAGCGGAAGCGGCAGCAATATGGGAAACCCAAGAAGCAGGGCAGCACCACGGCCACACGCCCGCCCCGAGCCCTGCTCTGCCTGACCCTGAAGAACCCCATCCGGAGGGCCTGCATCAGCATTGTCGAATGGAAACCATTTGAAATAATTATTTTACTGACT…
ENST00000399641	11.2971	2	Yes	ATGGTCAATGAGAATACGAGGATGTACATTCCAGAGGAAAACCACCAAGGTTCCAACTATGGGAGCCCACGCCCCGCCCATGCCAACATGAATGCCAATGCGGCAGCGGGGCTGGCCCCTGAGCACATCCCCACCCCGGGGGCTGCCCTGTCGTGGCAGGCGGCCATCGACGCAGCCCGGCAGGCTAAGCTGATGGGCAGCGCTGGCAATGCGACCATCTCCACAGTCAGCTCCACGCAGCGGAAGCGGCAGCAATATGGGAAACCCAAGAAGCAGGGCAGCACCACGGCCACACGCCCGCCCCGAGCCCTGCTCTGCCTGACCCTGAAGAACCCCATCCGGAGGGCCTGCATCAGCATTGTCGAATGGAAACCATTTGAAATAATTATTTTACTGACT…
tx31	6.07636	3	Yes	ATGGTCAATGAGAATACGAGGATGTACATTCCAGAGGAAAACCACCAAGGTTCCAACTATGGGAGCCCACGCCCCGCCCATGCCAACATGAATGCCAATGCGGCAGCGGGGCTGGCCCCTGAGCACATCCCCACCCCGGGGGCTGCCCTGTCGTGGCAGGCGGCCATCGACGCAGCCCGGCAGGCTAAGCTGATGGGCAGCGCTGGCAATGCGACCATCTCCACAGTCAGCTCCACGCAGCGGAAGCGGCAGCAATATGGGAAACCCAAGAAGCAGGGCAGCACCACGGCCACACGCCCGCCCCGAGCCCTGCTCTGCCTGACCCTGAAGAACCCCATCCGGAGGGCCTGCATCAGCATTGTCGAATGGAAACCATTTGAAATAATTATTTTACTGACT…
tx2	4.70775	4	Yes	ATGGTCAATGAGAATACGAGGATGTACATTCCAGAGGAAAACCACCAAGGTTCCAACTATGGGAGCCCACGCCCCGCCCATGCCAACATGAATGCCAATGCGGCAGCGGGGCTGGCCCCTGAGCACATCCCCACCCCGGGGGCTGCCCTGTCGTGGCAGGCGGCCATCGACGCAGCCCGGCAGGCTAAGCTGATGGGCAGCGCTGGCAATGCGACCATCTCCACAGTCAGCTCCACGCAGCGGAAGCGGCAGCAATATGGGAAACCCAAGAAGCAGGGCAGCACCACGGCCACACGCCCGCCCCGAGCCCTGCTCTGCCTGACCCTGAAGAACCCCATCCGGAGGGCCTGCATCAGCATTGTCGAATGGAAACCATTTGAAATAATTATTTTACTGACT…
tx33	4.63486	5	Yes	ATGGTCAATGAGAATACGAGGATGTACATTCCAGAGGAAAACCACCAAGGTTCCAACTATGGGAGCCCACGCCCCGCCCATGCCAACATGAATGCCAATGCGGCAGCGGGGCTGGCCCCTGAGCACATCCCCACCCCGGGGGCTGCCCTGTCGTGGCAGGCGGCCATCGACGCAGCCCGGCAGGCTAAGCTGATGGGCAGCGCTGGCAATGCGACCATCTCCACAGTCAGCTCCACGCAGCGGAAGCGGCAGCAATATGGGAAACCCAAGAAGCAGGGCAGCACCACGGCCACACGCCCGCCCCGAGCCCTGCTCTGCCTGACCCTGAAGAACCCCATCCGGAGGGCCTGCATCAGCATTGTCGAATGGAAACCATTTGAAATAATTATTTTACTGACT…
tx32	4.54982	6	Yes	ATGGTCAATGAGAATACGAGGATGTACATTCCAGAGGAAAACCACCAAGGTTCCAACTATGGGAGCCCACGCCCCGCCCATGCCAACATGAATGCCAATGCGGCAGCGGGGCTGGCCCCTGAGCACATCCCCACCCCGGGGGCTGCCCTGTCGTGGCAGGCGGCCATCGACGCAGCCCGGCAGGCTAAGCTGATGGGCAGCGCTGGCAATGCGACCATCTCCACAGTCAGCTCCACGCAGCGGAAGCGGCAGCAATATGGGAAACCCAAGAAGCAGGGCAGCACCACGGCCACACGCCCGCCCCGAGCCCTGCTCTGCCTGACCCTGAAGAACCCCATCCGGAGGGCCTGCATCAGCATTGTCGAATGGAAACCATTTGAAATAATTATTTTACTGACT…
tx41	3.46789	7		ATGGTCAATGAGAATACGAGGATGTACATTCCAGAGGAAAACCACCAAGGTTCCAACTATGGGAGCCCACGCCCCGCCCATGCCAACATGAATGCCAATGCGGCAGCGGGGCTGGCCCCTGAGCACATCCCCACCCCGGGGGCTGCCCTGTCGTGGCAGGCGGCCATCGACGCAGCCCGGCAGGCTAAGCTGATGGGCAGCGCTGGCAATGCGACCATCTCCACAGTCAGCTCCACGCAGCGGAAGCGGCAGCAATATGGGAAACCCAAGAAGCAGGGCAGCACCACGGCCACACGCCCGCCCCGAGCCCTGCTCTGCCTGACCCTGAAGAACCCCATCCGGAGGGCCTGCATCAGCATTGTCGAATGGAAACCATTTGAAATAATTATTTTACTGACT…
tx12	2.96903	8		ATGGTCAATGAGAATACGAGGATGTACATTCCAGAGGAAAACCACCAAGGTTCCAACTATGGGAGCCCACGCCCCGCCCATGCCAACATGAATGCCAATGCGGCAGCGGGGCTGGCCCCTGAGCACATCCCCACCCCGGGGGCTGCCCTGTCGTGGCAGGCGGCCATCGACGCAGCCCGGCAGGCTAAGCTGATGGGCAGCGCTGGCAATGCGACCATCTCCACAGTCAGCTCCACGCAGCGGAAGCGGCAGCAATATGGGAAACCCAAGAAGCAGGGCAGCACCACGGCCACACGCCCGCCCCGAGCCCTGCTCTGCCTGACCCTGAAGAACCCCATCCGGAGGGCCTGCATCAGCATTGTCGAATGGAAACCATTTGAAATAATTATTTTACTGACT…
tx30	2.68834	9		ATGGTCAATGAGAATACGAGGATGTACATTCCAGAGGAAAACCACCAAGGTTCCAACTATGGGAGCCCACGCCCCGCCCATGCCAACATGAATGCCAATGCGGCAGCGGGGCTGGCCCCTGAGCACATCCCCACCCCGGGGGCTGCCCTGTCGTGGCAGGCGGCCATCGACGCAGCCCGGCAGGCTAAGCTGATGGGCAGCGCTGGCAATGCGACCATCTCCACAGTCAGCTCCACGCAGCGGAAGCGGCAGCAATATGGGAAACCCAAGAAGCAGGGCAGCACCACGGCCACACGCCCGCCCCGAGCCCTGCTCTGCCTGACCCTGAAGAACCCCATCCGGAGGGCCTGCATCAGCATTGTCGAATGGAAACCATTTGAAATAATTATTTTACTGACT…
ENST00000683482	2.4017	10	Yes	ATGGTCAATGAGAATACGAGGATGTACATTCCAGAGGAAAACCACCAAGGTTCCAACTATGGGAGCCCACGCCCCGCCCATGCCAACATGAATGCCAATGCGGCAGCGGGGCTGGCCCCTGAGCACATCCCCACCCCGGGGGCTGCCCTGTCGTGGCAGGCGGCCATCGACGCAGCCCGGCAGGCTAAGCTGATGGGCAGCGCTGGCAATGCGACCATCTCCACAGTCAGCTCCACGCAGCGGAAGCGGCAGCAATATGGGAAACCCAAGAAGCAGGGCAGCACCACGGCCACACGCCCGCCCCGAGCCCTGCTCTGCCTGACCCTGAAGAACCCCATCCGGAGGGCCTGCATCAGCATTGTCGAATGGAAACCATTTGAAATAATTATTTTACTGACT…
tx5	1.84367	11	Yes	ATGGTCAATGAGAATACGAGGATGTACATTCCAGAGGAAAACCACCAAGGTTCCAACTATGGGAGCCCACGCCCCGCCCATGCCAACATGAATGCCAATGCGGCAGCGGGGCTGGCCCCTGAGCACATCCCCACCCCGGGGGCTGCCCTGTCGTGGCAGGCGGCCATCGACGCAGCCCGGCAGGCTAAGCTGATGGGCAGCGCTGGCAATGCGACCATCTCCACAGTCAGCTCCACGCAGCGGAAGCGGCAGCAATATGGGAAACCCAAGAAGCAGGGCAGCACCACGGCCACACGCCCGCCCCGAGCCCTGCTCTGCCTGACCCTGAAGAACCCCATCCGGAGGGCCTGCATCAGCATTGTCGAATGGAAACCATTTGAAATAATTATTTTACTGACT…
ENST00000327702	1.7313	12	Yes	ATGGTCAATGAGAATACGAGGATGTACATTCCAGAGGAAAACCACCAAGGTTCCAACTATGGGAGCCCACGCCCCGCCCATGCCAACATGAATGCCAATGCGGCAGCGGGGCTGGCCCCTGAGCACATCCCCACCCCGGGGGCTGCCCTGTCGTGGCAGGCGGCCATCGACGCAGCCCGGCAGGCTAAGCTGATGGGCAGCGCTGGCAATGCGACCATCTCCACAGTCAGCTCCACGCAGCGGAAGCGGCAGCAATATGGGAAACCCAAGAAGCAGGGCAGCACCACGGCCACACGCCCGCCCCGAGCCCTGCTCTGCCTGACCCTGAAGAACCCCATCCGGAGGGCCTGCATCAGCATTGTCGAATGGAAACCATTTGAAATAATTATTTTACTGACT…
ENST00000399655	1.64821	13	Yes	ATGGTCAATGAGAATACGAGGATGTACATTCCAGAGGAAAACCACCAAGGTTCCAACTATGGGAGCCCACGCCCCGCCCATGCCAACATGAATGCCAATGCGGCAGCGGGGCTGGCCCCTGAGCACATCCCCACCCCGGGGGCTGCCCTGTCGTGGCAGGCGGCCATCGACGCAGCCCGGCAGGCTAAGCTGATGGGCAGCGCTGGCAATGCGACCATCTCCACAGTCAGCTCCACGCAGCGGAAGCGGCAGCAATATGGGAAACCCAAGAAGCAGGGCAGCACCACGGCCACACGCCCGCCCCGAGCCCTGCTCTGCCTGACCCTGAAGAACCCCATCCGGAGGGCCTGCATCAGCATTGTCGAATGGAAACCATTTGAAATAATTATTTTACTGACT…
tx3	1.64599	14	Yes	ATGGTCAATGAGAATACGAGGATGTACATTCCAGAGGAAAACCACCAAGGTTCCAACTATGGGAGCCCACGCCCCGCCCATGCCAACATGAATGCCAATGCGGCAGCGGGGCTGGCCCCTGAGCACATCCCCACCCCGGGGGCTGCCCTGTCGTGGCAGGCGGCCATCGACGCAGCCCGGCAGGCTAAGCTGATGGGCAGCGCTGGCAATGCGACCATCTCCACAGTCAGCTCCACGCAGCGGAAGCGGCAGCAATATGGGAAACCCAAGAAGCAGGGCAGCACCACGGCCACACGCCCGCCCCGAGCCCTGCTCTGCCTGACCCTGAAGAACCCCATCCGGAGGGCCTGCATCAGCATTGTCGAATGGAAACCATTTGAAATAATTATTTTACTGACT…
ENST00000399603	1.58312	15	Yes	ATGGTCAATGAGAATACGAGGATGTACATTCCAGAGGAAAACCACCAAGGTTCCAACTATGGGAGCCCACGCCCCGCCCATGCCAACATGAATGCCAATGCGGCAGCGGGGCTGGCCCCTGAGCACATCCCCACCCCGGGGGCTGCCCTGTCGTGGCAGGCGGCCATCGACGCAGCCCGGCAGGCTAAGCTGATGGGCAGCGCTGGCAATGCGACCATCTCCACAGTCAGCTCCACGCAGCGGAAGCGGCAGCAATATGGGAAACCCAAGAAGCAGGGCAGCACCACGGCCACACGCCCGCCCCGAGCCCTGCTCTGCCTGACCCTGAAGAACCCCATCCGGAGGGCCTGCATCAGCATTGTCGAATGGAAACCATTTGAAATAATTATTTTACTGACT…
tx43	1.53911	16		ATGGTCAATGAGAATACGAGGATGTACATTCCAGAGGAAAACCACCAAGGTTCCAACTATGGGAGCCCACGCCCCGCCCATGCCAACATGAATGCCAATGCGGCAGCGGGGCTGGCCCCTGAGCACATCCCCACCCCGGGGGCTGCCCTGTCGTGGCAGGCGGCCATCGACGCAGCCCGGCAGGCTAAGCTGATGGGCAGCGCTGGCAATGCGACCATCTCCACAGTCAGCTCCACGCAGCGGAAGCGGCAGCAATATGGGAAACCCAAGAAGCAGGGCAGCACCACGGCCACACGCCCGCCCCGAGCCCTGCTCTGCCTGACCCTGAAGAACCCCATCCGGAGGGCCTGCATCAGCATTGTCGAATGGAAACCATTTGAAATAATTATTTTACTGACT…
tx35	1.41373	17	Yes	ATGGTCAATGAGAATACGAGGATGTACATTCCAGAGGAAAACCACCAAGGTTCCAACTATGGGAGCCCACGCCCCGCCCATGCCAACATGAATGCCAATGCGGCAGCGGGGCTGGCCCCTGAGCACATCCCCACCCCGGGGGCTGCCCTGTCGTGGCAGGCGGCCATCGACGCAGCCCGGCAGGCTAAGCTGATGGGCAGCGCTGGCAATGCGACCATCTCCACAGTCAGCTCCACGCAGCGGAAGCGGCAGCAATATGGGAAACCCAAGAAGCAGGGCAGCACCACGGCCACACGCCCGCCCCGAGCCCTGCTCTGCCTGACCCTGAAGAACCCCATCCGGAGGGCCTGCATCAGCATTGTCGAATGGAAACCATTTGAAATAATTATTTTACTGACT…
tx21	1.37708	18		ATGGTCAATGAGAATACGAGGATGTACATTCCAGAGGAAAACCACCAAGGTTCCAACTATGGGAGCCCACGCCCCGCCCATGCCAACATGAATGCCAATGCGGCAGCGGGGCTGGCCCCTGAGCACATCCCCACCCCGGGGGCTGCCCTGTCGTGGCAGGCGGCCATCGACGCAGCCCGGCAGGCTAAGCTGATGGGCAGCGCTGGCAATGCGACCATCTCCACAGTCAGCTCCACGCAGCGGAAGCGGCAGCAATATGGGAAACCCAAGAAGCAGGGCAGCACCACGGCCACACGCCCGCCCCGAGCCCTGCTCTGCCTGACCCTGAAGAACCCCATCCGGAGGGCCTGCATCAGCATTGTCGAATGGAAACCATTTGAAATAATTATTTTACTGACT…
tx36	1.27829	19	Yes	ATGGTCAATGAGAATACGAGGATGTACATTCCAGAGGAAAACCACCAAGGTTCCAACTATGGGAGCCCACGCCCCGCCCATGCCAACATGAATGCCAATGCGGCAGCGGGGCTGGCCCCTGAGCACATCCCCACCCCGGGGGCTGCCCTGTCGTGGCAGGCGGCCATCGACGCAGCCCGGCAGGCTAAGCTGATGGGCAGCGCTGGCAATGCGACCATCTCCACAGTCAGCTCCACGCAGCGGAAGCGGCAGCAATATGGGAAACCCAAGAAGCAGGGCAGCACCACGGCCACACGCCCGCCCCGAGCCCTGCTCTGCCTGACCCTGAAGAACCCCATCCGGAGGGCCTGCATCAGCATTGTCGAATGGAAACCATTTGAAATAATTATTTTACTGACT…
tx6	1.22382	20	Yes	ATGGTCAATGAGAATACGAGGATGTACATTCCAGAGGAAAACCACCAAGGTTCCAACTATGGGAGCCCACGCCCCGCCCATGCCAACATGAATGCCAATGCGGCAGCGGGGCTGGCCCCTGAGCACATCCCCACCCCGGGGGCTGCCCTGTCGTGGCAGGCGGCCATCGACGCAGCCCGGCAGGCTAAGCTGATGGGCAGCGCTGGCAATGCGACCATCTCCACAGTCAGCTCCACGCAGCGGAAGCGGCAGCAATATGGGAAACCCAAGAAGCAGGGCAGCACCACGGCCACACGCCCGCCCCGAGCCCTGCTCTGCCTGACCCTGAAGAACCCCATCCGGAGGGCCTGCATCAGCATTGTCGAATGGAAACCATTTGAAATAATTATTTTACTGACT…
tx17	1.21674	21		ATGGTCAATGAGAATACGAGGATGTACATTCCAGAGGAAAACCACCAAGGTTCCAACTATGGGAGCCCACGCCCCGCCCATGCCAACATGAATGCCAATGCGGCAGCGGGGCTGGCCCCTGAGCACATCCCCACCCCGGGGGCTGCCCTGTCGTGGCAGGCGGCCATCGACGCAGCCCGGCAGGCTAAGCTGATGGGCAGCGCTGGCAATGCGACCATCTCCACAGTCAGCTCCACGCAGCGGAAGCGGCAGCAATATGGGAAACCCAAGAAGCAGGGCAGCACCACGGCCACACGCCCGCCCCGAGCCCTGCTCTGCCTGACCCTGAAGAACCCCATCCGGAGGGCCTGCATCAGCATTGTCGAATGGAAACCATTTGAAATAATTATTTTACTGACT…
tx1	1.21496	22	Yes	ATGGTCAATGAGAATACGAGGATGTACATTCCAGAGGAAAACCACCAAGGTTCCAACTATGGGAGCCCACGCCCCGCCCATGCCAACATGAATGCCAATGCGGCAGCGGGGCTGGCCCCTGAGCACATCCCCACCCCGGGGGCTGCCCTGTCGTGGCAGGCGGCCATCGACGCAGCCCGGCAGGCTAAGCTGATGGGCAGCGCTGGCAATGCGACCATCTCCACAGTCAGCTCCACGCAGCGGAAGCGGCAGCAATATGGGAAACCCAAGAAGCAGGGCAGCACCACGGCCACACGCCCGCCCCGAGCCCTGCTCTGCCTGACCCTGAAGAACCCCATCCGGAGGGCCTGCATCAGCATTGTCGAATGGAAACCATTTGAAATAATTATTTTACTGACT…
tx54	1.03676	23		ATGGTCAATGAGAATACGAGGATGTACATTCCAGAGGAAAACCACCAAGGTTCCAACTATGGGAGCCCACGCCCCGCCCATGCCAACATGAATGCCAATGCGGCAGCGGGGCTGGCCCCTGAGCACATCCCCACCCCGGGGGCTGCCCTGTCGTGGCAGGCGGCCATCGACGCAGCCCGGCAGGCTAAGCTGATGGGCAGCGCTGGCAATGCGACCATCTCCACAGTCAGCTCCACGCAGCGGAAGCGGCAGCAATATGGGAAACCCAAGAAGCAGGGCAGCACCACGGCCACACGCCCGCCCCGAGCCCTGCTCTGCCTGACCCTGAAGAACCCCATCCGGAGGGCCTGCATCAGCATTGTCGAATGGAAACCATTTGAAATAATTATTTTACTGACT…
tx50	0.978727	24		ATGGTCAATGAGAATACGAGGATGTACATTCCAGAGGAAAACCACCAAGGTTCCAACTATGGGAGCCCACGCCCCGCCCATGCCAACATGAATGCCAATGCGGCAGCGGGGCTGGCCCCTGAGCACATCCCCACCCCGGGGGCTGCCCTGTCGTGGCAGGCGGCCATCGACGCAGCCCGGCAGGCTAAGCTGATGGGCAGCGCTGGCAATGCGACCATCTCCACAGTCAGCTCCACGCAGCGGAAGCGGCAGCAATATGGGAAACCCAAGAAGCAGGGCAGCACCACGGCCACACGCCCGCCCCGAGCCCTGCTCTGCCTGACCCTGAAGAACCCCATCCGGAGGGCCTGCATCAGCATTGTCGAATGGAAACCATTTGAAATAATTATTTTACTGACT…
tx37	0.973282	25		ATGGTCAATGAGAATACGAGGATGTACATTCCAGAGGAAAACCACCAAGGTTCCAACTATGGGAGCCCACGCCCCGCCCATGCCAACATGAATGCCAATGCGGCAGCGGGGCTGGCCCCTGAGCACATCCCCACCCCGGGGGCTGCCCTGTCGTGGCAGGCGGCCATCGACGCAGCCCGGCAGGCTAAGCTGATGGGCAGCGCTGGCAATGCGACCATCTCCACAGTCAGCTCCACGCAGCGGAAGCGGCAGCAATATGGGAAACCCAAGAAGCAGGGCAGCACCACGGCCACACGCCCGCCCCGAGCCCTGCTCTGCCTGACCCTGAAGAACCCCATCCGGAGGGCCTGCATCAGCATTGTCGAATGGAAACCATTTGAAATAATTATTTTACTGACT…
tx38	0.915878	26		ATGGTCAATGAGAATACGAGGATGTACATTCCAGAGGAAAACCACCAAGGTTCCAACTATGGGAGCCCACGCCCCGCCCATGCCAACATGAATGCCAATGCGGCAGCGGGGCTGGCCCCTGAGCACATCCCCACCCCGGGGGCTGCCCTGTCGTGGCAGGCGGCCATCGACGCAGCCCGGCAGGCTAAGCTGATGGGCAGCGCTGGCAATGCGACCATCTCCACAGTCAGCTCCACGCAGCGGAAGCGGCAGCAATATGGGAAACCCAAGAAGCAGGGCAGCACCACGGCCACACGCCCGCCCCGAGCCCTGCTCTGCCTGACCCTGAAGAACCCCATCCGGAGGGCCTGCATCAGCATTGTCGAATGGAAACCATTTGAAATAATTATTTTACTGACT…
tx23	0.91115	27	Yes	ATGGTCAATGAGAATACGAGGATGTACATTCCAGAGGAAAACCACCAAGGTTCCAACTATGGGAGCCCACGCCCCGCCCATGCCAACATGAATGCCAATGCGGCAGCGGGGCTGGCCCCTGAGCACATCCCCACCCCGGGGGCTGCCCTGTCGTGGCAGGCGGCCATCGACGCAGCCCGGCAGGCTAAGCTGATGGGCAGCGCTGGCAATGCGACCATCTCCACAGTCAGCTCCACGCAGCGGAAGCGGCAGCAATATGGGAAACCCAAGAAGCAGGGCAGCACCACGGCCACACGCCCGCCCCGAGCCCTGCTCTGCCTGACCCTGAAGAACCCCATCCGGAGGGCCTGCATCAGCATTGTCGAATGGAAACCATTTGAAATAATTATTTTACTGACT…
tx40	0.86603	28		ATGGTCAATGAGAATACGAGGATGTACATTCCAGAGGAAAACCACCAAGGTTCCAACTATGGGAGCCCACGCCCCGCCCATGCCAACATGAATGCCAATGCGGCAGCGGGGCTGGCCCCTGAGCACATCCCCACCCCGGGGGCTGCCCTGTCGTGGCAGGCGGCCATCGACGCAGCCCGGCAGGCTAAGCTGATGGGCAGCGCTGGCAATGCGACCATCTCCACAGTCAGCTCCACGCAGCGGAAGCGGCAGCAATATGGGAAACCCAAGAAGCAGGGCAGCACCACGGCCACACGCCCGCCCCGAGCCCTGCTCTGCCTGACCCTGAAGAACCCCATCCGGAGGGCCTGCATCAGCATTGTCGAATGGAAACCATTTGAAATAATTATTTTACTGACT…
tx22	0.846484	29		ATGGTCAATGAGAATACGAGGATGTACATTCCAGAGGAAAACCACCAAGGTTCCAACTATGGGAGCCCACGCCCCGCCCATGCCAACATGAATGCCAATGCGGCAGCGGGGCTGGCCCCTGAGCACATCCCCACCCCGGGGGCTGCCCTGTCGTGGCAGGCGGCCATCGACGCAGCCCGGCAGGCTAAGCTGATGGGCAGCGCTGGCAATGCGACCATCTCCACAGTCAGCTCCACGCAGCGGAAGCGGCAGCAATATGGGAAACCCAAGAAGCAGGGCAGCACCACGGCCACACGCCCGCCCCGAGCCCTGCTCTGCCTGACCCTGAAGAACCCCATCCGGAGGGCCTGCATCAGCATTGTCGAATGGAAACCATTTGAAATAATTATTTTACTGACT…
ENST00000335762	0.819888	30	Yes	ATGGTCAATGAGAATACGAGGATGTACATTCCAGAGGAAAACCACCAAGGTTCCAACTATGGGAGCCCACGCCCCGCCCATGCCAACATGAATGCCAATGCGGCAGCGGGGCTGGCCCCTGAGCACATCCCCACCCCGGGGGCTGCCCTGTCGTGGCAGGCGGCCATCGACGCAGCCCGGCAGGCTAAGCTGATGGGCAGCGCTGGCAATGCGACCATCTCCACAGTCAGCTCCACGCAGCGGAAGCGGCAGCAATATGGGAAACCCAAGAAGCAGGGCAGCACCACGGCCACACGCCCGCCCCGAGCCCTGCTCTGCCTGACCCTGAAGAACCCCATCCGGAGGGCCTGCATCAGCATTGTCGAATGGAAACCATTTGAAATAATTATTTTACTGACT…
tx24	0.743069	31	Yes	ATGGTCAATGAGAATACGAGGATGTACATTCCAGAGGAAAACCACCAAGGTTCCAACTATGGGAGCCCACGCCCCGCCCATGCCAACATGAATGCCAATGCGGCAGCGGGGCTGGCCCCTGAGCACATCCCCACCCCGGGGGCTGCCCTGTCGTGGCAGGCGGCCATCGACGCAGCCCGGCAGGCTAAGCTGATGGGCAGCGCTGGCAATGCGACCATCTCCACAGTCAGCTCCACGCAGCGGAAGCGGCAGCAATATGGGAAACCCAAGAAGCAGGGCAGCACCACGGCCACACGCCCGCCCCGAGCCCTGCTCTGCCTGACCCTGAAGAACCCCATCCGGAGGGCCTGCATCAGCATTGTCGAATGGAAACCATTTGAAATAATTATTTTACTGACT…
tx13	0.721723	32		ATGGTCAATGAGAATACGAGGATGTACATTCCAGAGGAAAACCACCAAGGTTCCAACTATGGGAGCCCACGCCCCGCCCATGCCAACATGAATGCCAATGCGGCAGCGGGGCTGGCCCCTGAGCACATCCCCACCCCGGGGGCTGCCCTGTCGTGGCAGGCGGCCATCGACGCAGCCCGGCAGGCTAAGCTGATGGGCAGCGCTGGCAATGCGACCATCTCCACAGTCAGCTCCACGCAGCGGAAGCGGCAGCAATATGGGAAACCCAAGAAGCAGGGCAGCACCACGGCCACACGCCCGCCCCGAGCCCTGCTCTGCCTGACCCTGAAGAACCCCATCCGGAGGGCCTGCATCAGCATTGTCGAATGGAAACCATTTGAAATAATTATTTTACTGACT…
tx57	0.704364	33		ATGGTCAATGAGAATACGAGGATGTACATTCCAGAGGAAAACCACCAAGGTTCCAACTATGGGAGCCCACGCCCCGCCCATGCCAACATGAATGCCAATGCGGCAGCGGGGCTGGCCCCTGAGCACATCCCCACCCCGGGGGCTGCCCTGTCGTGGCAGGCGGCCATCGACGCAGCCCGGCAGGCTAAGCTGATGGGCAGCGCTGGCAATGCGACCATCTCCACAGTCAGCTCCACGCAGCGGAAGCGGCAGCAATATGGGAAACCCAAGAAGCAGGGCAGCACCACGGCCACACGCCCGCCCCGAGCCCTGCTCTGCCTGACCCTGAAGAACCCCATCCGGAGGGCCTGCATCAGCATTGTCGAATGGAAACCATTTGAAATAATTATTTTACTGACT…
tx44	0.696098	34		ATGGTCAATGAGAATACGAGGATGTACATTCCAGAGGAAAACCACCAAGGTTCCAACTATGGGAGCCCACGCCCCGCCCATGCCAACATGAATGCCAATGCGGCAGCGGGGCTGGCCCCTGAGCACATCCCCACCCCGGGGGCTGCCCTGTCGTGGCAGGCGGCCATCGACGCAGCCCGGCAGGCTAAGCTGATGGGCAGCGCTGGCAATGCGACCATCTCCACAGTCAGCTCCACGCAGCGGAAGCGGCAGCAATATGGGAAACCCAAGAAGCAGGGCAGCACCACGGCCACACGCCCGCCCCGAGCCCTGCTCTGCCTGACCCTGAAGAACCCCATCCGGAGGGCCTGCATCAGCATTGTCGAATGGAAACCATTTGAAATAATTATTTTACTGACT…
tx10	0.695636	35	Yes	ATGGTCAATGAGAATACGAGGATGTACATTCCAGAGGAAAACCACCAAGGTTCCAACTATGGGAGCCCACGCCCCGCCCATGCCAACATGAATGCCAATGCGGCAGCGGGGCTGGCCCCTGAGCACATCCCCACCCCGGGGGCTGCCCTGTCGTGGCAGGCGGCCATCGACGCAGCCCGGCAGGCTAAGCTGATGGGCAGCGCTGGCAATGCGACCATCTCCACAGTCAGCTCCACGCAGCGGAAGCGGCAGCAATATGGGAAACCCAAGAAGCAGGGCAGCACCACGGCCACACGCCCGCCCCGAGCCCTGCTCTGCCTGACCCTGAAGAACCCCATCCGGAGGGCCTGCATCAGCATTGTCGAATGGAAACCATTTGAAATAATTATTTTACTGACT…
ENST00000347598	0.659952	36		ATGGTCAATGAGAATACGAGGATGTACATTCCAGAGGAAAACCACCAAGGTTCCAACTATGGGAGCCCACGCCCCGCCCATGCCAACATGAATGCCAATGCGGCAGCGGGGCTGGCCCCTGAGCACATCCCCACCCCGGGGGCTGCCCTGTCGTGGCAGGCGGCCATCGACGCAGCCCGGCAGGCTAAGCTGATGGGCAGCGCTGGCAATGCGACCATCTCCACAGTCAGCTCCACGCAGCGGAAGCGGCAGCAATATGGGAAACCCAAGAAGCAGGGCAGCACCACGGCCACACGCCCGCCCCGAGCCCTGCTCTGCCTGACCCTGAAGAACCCCATCCGGAGGGCCTGCATCAGCATTGTCGAATGGAAACCATTTGAAATAATTATTTTACTGACT…
ENST00000406454	0.652347	37		ATGGTCAATGAGAATACGAGGATGTACATTCCAGAGGAAAACCACCAAGGTTCCAACTATGGGAGCCCACGCCCCGCCCATGCCAACATGAATGCCAATGCGGCAGCGGGGCTGGCCCCTGAGCACATCCCCACCCCGGGGGCTGCCCTGTCGTGGCAGGCGGCCATCGACGCAGCCCGGCAGGCTAAGCTGATGGGCAGCGCTGGCAATGCGACCATCTCCACAGTCAGCTCCACGCAGCGGAAGCGGCAGCAATATGGGAAACCCAAGAAGCAGGGCAGCACCACGGCCACACGCCCGCCCCGAGCCCTGCTCTGCCTGACCCTGAAGAACCCCATCCGGAGGGCCTGCATCAGCATTGTCGAATGGAAACCATTTGAAATAATTATTTTACTGACT…
tx56	0.647706	38		ATGGTCAATGAGAATACGAGGATGTACATTCCAGAGGAAAACCACCAAGGTTCCAACTATGGGAGCCCACGCCCCGCCCATGCCAACATGAATGCCAATGCGGCAGCGGGGCTGGCCCCTGAGCACATCCCCACCCCGGGGGCTGCCCTGTCGTGGCAGGCGGCCATCGACGCAGCCCGGCAGGCTAAGCTGATGGGCAGCGCTGGCAATGCGACCATCTCCACAGTCAGCTCCACGCAGCGGAAGCGGCAGCAATATGGGAAACCCAAGAAGCAGGGCAGCACCACGGCCACACGCCCGCCCCGAGCCCTGCTCTGCCTGACCCTGAAGAACCCCATCCGGAGGGCCTGCATCAGCATTGTCGAATGGAAACCATTTGAAATAATTATTTTACTGACT…
tx4	0.584915	39	Yes	ATGGTCAATGAGAATACGAGGATGTACATTCCAGAGGAAAACCACCAAGGTTCCAACTATGGGAGCCCACGCCCCGCCCATGCCAACATGAATGCCAATGCGGCAGCGGGGCTGGCCCCTGAGCACATCCCCACCCCGGGGGCTGCCCTGTCGTGGCAGGCGGCCATCGACGCAGCCCGGCAGGCTAAGCTGATGGGCAGCGCTGGCAATGCGACCATCTCCACAGTCAGCTCCACGCAGCGGAAGCGGCAGCAATATGGGAAACCCAAGAAGCAGGGCAGCACCACGGCCACACGCCCGCCCCGAGCCCTGCTCTGCCTGACCCTGAAGAACCCCATCCGGAGGGCCTGCATCAGCATTGTCGAATGGAAACCATTTGAAATAATTATTTTACTGACT…
tx15	0.557612	40		ATGGTCAATGAGAATACGAGGATGTACATTCCAGAGGAAAACCACCAAGGTTCCAACTATGGGAGCCCACGCCCCGCCCATGCCAACATGAATGCCAATGCGGCAGCGGGGCTGGCCCCTGAGCACATCCCCACCCCGGGGGCTGCCCTGTCGTGGCAGGCGGCCATCGACGCAGCCCGGCAGGCTAAGCTGATGGGCAGCGCTGGCAATGCGACCATCTCCACAGTCAGCTCCACGCAGCGGAAGCGGCAGCAATATGGGAAACCCAAGAAGCAGGGCAGCACCACGGCCACACGCCCGCCCCGAGCCCTGCTCTGCCTGACCCTGAAGAACCCCATCCGGAGGGCCTGCATCAGCATTGTCGAATGGAAACCATTTGAAATAATTATTTTACTGACT…
tx45	0.541519	41		ATGGTCAATGAGAATACGAGGATGTACATTCCAGAGGAAAACCACCAAGGTTCCAACTATGGGAGCCCACGCCCCGCCCATGCCAACATGAATGCCAATGCGGCAGCGGGGCTGGCCCCTGAGCACATCCCCACCCCGGGGGCTGCCCTGTCGTGGCAGGCGGCCATCGACGCAGCCCGGCAGGCTAAGCTGATGGGCAGCGCTGGCAATGCGACCATCTCCACAGTCAGCTCCACGCAGCGGAAGCGGCAGCAATATGGGAAACCCAAGAAGCAGGGCAGCACCACGGCCACACGCCCGCCCCGAGCCCTGCTCTGCCTGACCCTGAAGAACCCCATCCGGAGGGCCTGCATCAGCATTGTCGAATGGAAACCATTTGAAATAATTATTTTACTGACT…
tx55	0.496929	42		ATGGTCAATGAGAATACGAGGATGTACATTCCAGAGGAAAACCACCAAGGTTCCAACTATGGGAGCCCACGCCCCGCCCATGCCAACATGAATGCCAATGCGGCAGCGGGGCTGGCCCCTGAGCACATCCCCACCCCGGGGGCTGCCCTGTCGTGGCAGGCGGCCATCGACGCAGCCCGGCAGGCTAAGCTGATGGGCAGCGCTGGCAATGCGACCATCTCCACAGTCAGCTCCACGCAGCGGAAGCGGCAGCAATATGGGAAACCCAAGAAGCAGGGCAGCACCACGGCCACACGCCCGCCCCGAGCCCTGCTCTGCCTGACCCTGAAGAACCCCATCCGGAGGGCCTGCATCAGCATTGTCGAATGGAAACCATTTGAAATAATTATTTTACTGACT…
tx53	0.451196	43		ATGGTCAATGAGAATACGAGGATGTACATTCCAGAGGAAAACCACCAAGGTTCCAACTATGGGAGCCCACGCCCCGCCCATGCCAACATGAATGCCAATGCGGCAGCGGGGCTGGCCCCTGAGCACATCCCCACCCCGGGGGCTGCCCTGTCGTGGCAGGCGGCCATCGACGCAGCCCGGCAGGCTAAGCTGATGGGCAGCGCTGGCAATGCGACCATCTCCACAGTCAGCTCCACGCAGCGGAAGCGGCAGCAATATGGGAAACCCAAGAAGCAGGGCAGCACCACGGCCACACGCCCGCCCCGAGCCCTGCTCTGCCTGACCCTGAAGAACCCCATCCGGAGGGCCTGCATCAGCATTGTCGAATGGAAACCATTTGAAATAATTATTTTACTGACT…
tx34	0.42922	44	Yes	ATGGTCAATGAGAATACGAGGATGTACATTCCAGAGGAAAACCACCAAGGTTCCAACTATGGGAGCCCACGCCCCGCCCATGCCAACATGAATGCCAATGCGGCAGCGGGGCTGGCCCCTGAGCACATCCCCACCCCGGGGGCTGCCCTGTCGTGGCAGGCGGCCATCGACGCAGCCCGGCAGGCTAAGCTGATGGGCAGCGCTGGCAATGCGACCATCTCCACAGTCAGCTCCACGCAGCGGAAGCGGCAGCAATATGGGAAACCCAAGAAGCAGGGCAGCACCACGGCCACACGCCCGCCCCGAGCCCTGCTCTGCCTGACCCTGAAGAACCCCATCCGGAGGGCCTGCATCAGCATTGTCGAATGGAAACCATTTGAAATAATTATTTTACTGACT…
tx14	0.38214	45	Yes	ATGGTCAATGAGAATACGAGGATGTACATTCCAGAGGAAAACCACCAAGGTTCCAACTATGGGAGCCCACGCCCCGCCCATGCCAACATGAATGCCAATGCGGCAGCGGGGCTGGCCCCTGAGCACATCCCCACCCCGGGGGCTGCCCTGTCGTGGCAGGCGGCCATCGACGCAGCCCGGCAGGCTAAGCTGATGGGCAGCGCTGGCAATGCGACCATCTCCACAGTCAGCTCCACGCAGCGGAAGCGGCAGCAATATGGGAAACCCAAGAAGCAGGGCAGCACCACGGCCACACGCCCGCCCCGAGCCCTGCTCTGCCTGACCCTGAAGAACCCCATCCGGAGGGCCTGCATCAGCATTGTCGAATGGAAACCATTTGAAATAATTATTTTACTGACT…
tx47	0.338481	46		ATGGTCAATGAGAATACGAGGATGTACATTCCAGAGGAAAACCACCAAGGTTCCAACTATGGGAGCCCACGCCCCGCCCATGCCAACATGAATGCCAATGCGGCAGCGGGGCTGGCCCCTGAGCACATCCCCACCCCGGGGGCTGCCCTGTCGTGGCAGGCGGCCATCGACGCAGCCCGGCAGGCTAAGCTGATGGGCAGCGCTGGCAATGCGACCATCTCCACAGTCAGCTCCACGCAGCGGAAGCGGCAGCAATATGGGAAACCCAAGAAGCAGGGCAGCACCACGGCCACACGCCCGCCCCGAGCCCTGCTCTGCCTGACCCTGAAGAACCCCATCCGGAGGGCCTGCATCAGCATTGTCGAATGGAAACCATTTGAAATAATTATTTTACTGACT…
tx51	0.320965	47		ATGGTCAATGAGAATACGAGGATGTACATTCCAGAGGAAAACCACCAAGGTTCCAACTATGGGAGCCCACGCCCCGCCCATGCCAACATGAATGCCAATGCGGCAGCGGGGCTGGCCCCTGAGCACATCCCCACCCCGGGGGCTGCCCTGTCGTGGCAGGCGGCCATCGACGCAGCCCGGCAGGCTAAGCTGATGGGCAGCGCTGGCAATGCGACCATCTCCACAGTCAGCTCCACGCAGCGGAAGCGGCAGCAATATGGGAAACCCAAGAAGCAGGGCAGCACCACGGCCACACGCCCGCCCCGAGCCCTGCTCTGCCTGACCCTGAAGAACCCCATCCGGAGGGCCTGCATCAGCATTGTCGAATGGAAACCATTTGAAATAATTATTTTACTGACT…
tx16	0.315888	48		ATGGTCAATGAGAATACGAGGATGTACATTCCAGAGGAAAACCACCAAGGTTCCAACTATGGGAGCCCACGCCCCGCCCATGCCAACATGAATGCCAATGCGGCAGCGGGGCTGGCCCCTGAGCACATCCCCACCCCGGGGGCTGCCCTGTCGTGGCAGGCGGCCATCGACGCAGCCCGGCAGGCTAAGCTGATGGGCAGCGCTGGCAATGCGACCATCTCCACAGTCAGCTCCACGCAGCGGAAGCGGCAGCAATATGGGAAACCCAAGAAGCAGGGCAGCACCACGGCCACACGCCCGCCCCGAGCCCTGCTCTGCCTGACCCTGAAGAACCCCATCCGGAGGGCCTGCATCAGCATTGTCGAATGGAAACCATTTGAAATAATTATTTTACTGACT…
tx49	0.291687	49		ATGGTCAATGAGAATACGAGGATGTACATTCCAGAGGAAAACCACCAAGGTTCCAACTATGGGAGCCCACGCCCCGCCCATGCCAACATGAATGCCAATGCGGCAGCGGGGCTGGCCCCTGAGCACATCCCCACCCCGGGGGCTGCCCTGTCGTGGCAGGCGGCCATCGACGCAGCCCGGCAGGCTAAGCTGATGGGCAGCGCTGGCAATGCGACCATCTCCACAGTCAGCTCCACGCAGCGGAAGCGGCAGCAATATGGGAAACCCAAGAAGCAGGGCAGCACCACGGCCACACGCCCGCCCCGAGCCCTGCTCTGCCTGACCCTGAAGAACCCCATCCGGAGGGCCTGCATCAGCATTGTCGAATGGAAACCATTTGAAATAATTATTTTACTGACT…
tx19	0.226065	50		ATGGTCAATGAGAATACGAGGATGTACATTCCAGAGGAAAACCACCAAGGTTCCAACTATGGGAGCCCACGCCCCGCCCATGCCAACATGAATGCCAATGCGGCAGCGGGGCTGGCCCCTGAGCACATCCCCACCCCGGGGGCTGCCCTGTCGTGGCAGGCGGCCATCGACGCAGCCCGGCAGGCTAAGCTGATGGGCAGCGCTGGCAATGCGACCATCTCCACAGTCAGCTCCACGCAGCGGAAGCGGCAGCAATATGGGAAACCCAAGAAGCAGGGCAGCACCACGGCCACACGCCCGCCCCGAGCCCTGCTCTGCCTGACCCTGAAGAACCCCATCCGGAGGGCCTGCATCAGCATTGTCGAATGGAAACCATTTGAAATAATTATTTTACTGACT…
ENST00000399617	0.209705	51		ATGGTCAATGAGAATACGAGGATGTACATTCCAGAGGAAAACCACCAAGGTTCCAACTATGGGAGCCCACGCCCCGCCCATGCCAACATGAATGCCAATGCGGCAGCGGGGCTGGCCCCTGAGCACATCCCCACCCCGGGGGCTGCCCTGTCGTGGCAGGCGGCCATCGACGCAGCCCGGCAGGCTAAGCTGATGGGCAGCGCTGGCAATGCGACCATCTCCACAGTCAGCTCCACGCAGCGGAAGCGGCAGCAATATGGGAAACCCAAGAAGCAGGGCAGCACCACGGCCACACGCCCGCCCCGAGCCCTGCTCTGCCTGACCCTGAAGAACCCCATCCGGAGGGCCTGCATCAGCATTGTCGAATGGAAACCATTTGAAATAATTATTTTACTGACT…
tx52	0.202873	52		ATGGTCAATGAGAATACGAGGATGTACATTCCAGAGGAAAACCACCAAGGTTCCAACTATGGGAGCCCACGCCCCGCCCATGCCAACATGAATGCCAATGCGGCAGCGGGGCTGGCCCCTGAGCACATCCCCACCCCGGGGGCTGCCCTGTCGTGGCAGGCGGCCATCGACGCAGCCCGGCAGGCTAAGCTGATGGGCAGCGCTGGCAATGCGACCATCTCCACAGTCAGCTCCACGCAGCGGAAGCGGCAGCAATATGGGAAACCCAAGAAGCAGGGCAGCACCACGGCCACACGCCCGCCCCGAGCCCTGCTCTGCCTGACCCTGAAGAACCCCATCCGGAGGGCCTGCATCAGCATTGTCGAATGGAAACCATTTGAAATAATTATTTTACTGACT…
tx11	0.195749	53		ATGGTCAATGAGAATACGAGGATGTACATTCCAGAGGAAAACCACCAAGGTTCCAACTATGGGAGCCCACGCCCCGCCCATGCCAACATGAATGCCAATGCGGCAGCGGGGCTGGCCCCTGAGCACATCCCCACCCCGGGGGCTGCCCTGTCGTGGCAGGCGGCCATCGACGCAGCCCGGCAGGCTAAGCTGATGGGCAGCGCTGGCAATGCGACCATCTCCACAGTCAGCTCCACGCAGCGGAAGCGGCAGCAATATGGGAAACCCAAGAAGCAGGGCAGCACCACGGCCACACGCCCGCCCCGAGCCCTGCTCTGCCTGACCCTGAAGAACCCCATCCGGAGGGCCTGCATCAGCATTGTCGAATGGAAACCATTTGAAATAATTATTTTACTGACT…
tx39	0.150002	54		ATGGTCAATGAGAATACGAGGATGTACATTCCAGAGGAAAACCACCAAGGTTCCAACTATGGGAGCCCACGCCCCGCCCATGCCAACATGAATGCCAATGCGGCAGCGGGGCTGGCCCCTGAGCACATCCCCACCCCGGGGGCTGCCCTGTCGTGGCAGGCGGCCATCGACGCAGCCCGGCAGGCTAAGCTGATGGGCAGCGCTGGCAATGCGACCATCTCCACAGTCAGCTCCACGCAGCGGAAGCGGCAGCAATATGGGAAACCCAAGAAGCAGGGCAGCACCACGGCCACACGCCCGCCCCGAGCCCTGCTCTGCCTGACCCTGAAGAACCCCATCCGGAGGGCCTGCATCAGCATTGTCGAATGGAAACCATTTGAAATAATTATTTTACTGACT…
tx46	0.130635	55		ATGGTCAATGAGAATACGAGGATGTACATTCCAGAGGAAAACCACCAAGGTTCCAACTATGGGAGCCCACGCCCCGCCCATGCCAACATGAATGCCAATGCGGCAGCGGGGCTGGCCCCTGAGCACATCCCCACCCCGGGGGCTGCCCTGTCGTGGCAGGCGGCCATCGACGCAGCCCGGCAGGCTAAGCTGATGGGCAGCGCTGGCAATGCGACCATCTCCACAGTCAGCTCCACGCAGCGGAAGCGGCAGCAATATGGGAAACCCAAGAAGCAGGGCAGCACCACGGCCACACGCCCGCCCCGAGCCCTGCTCTGCCTGACCCTGAAGAACCCCATCCGGAGGGCCTGCATCAGCATTGTCGAATGGAAACCATTTGAAATAATTATTTTACTGACT…
tx48	0.0929964	56		ATGGTCAATGAGAATACGAGGATGTACATTCCAGAGGAAAACCACCAAGGTTCCAACTATGGGAGCCCACGCCCCGCCCATGCCAACATGAATGCCAATGCGGCAGCGGGGCTGGCCCCTGAGCACATCCCCACCCCGGGGGCTGCCCTGTCGTGGCAGGCGGCCATCGACGCAGCCCGGCAGGCTAAGCTGATGGGCAGCGCTGGCAATGCGACCATCTCCACAGTCAGCTCCACGCAGCGGAAGCGGCAGCAATATGGGAAACCCAAGAAGCAGGGCAGCACCACGGCCACACGCCCGCCCCGAGCCCTGCTCTGCCTGACCCTGAAGAACCCCATCCGGAGGGCCTGCATCAGCATTGTCGAATGGAAACCATTTGAAATAATTATTTTACTGACT…
tx18	0.0920358	57		ATGGTCAATGAGAATACGAGGATGTACATTCCAGAGGAAAACCACCAAGGTTCCAACTATGGGAGCCCACGCCCCGCCCATGCCAACATGAATGCCAATGCGGCAGCGGGGCTGGCCCCTGAGCACATCCCCACCCCGGGGGCTGCCCTGTCGTGGCAGGCGGCCATCGACGCAGCCCGGCAGGCTAAGCTGATGGGCAGCGCTGGCAATGCGACCATCTCCACAGTCAGCTCCACGCAGCGGAAGCGGCAGCAATATGGGAAACCCAAGAAGCAGGGCAGCACCACGGCCACACGCCCGCCCCGAGCCCTGCTCTGCCTGACCCTGAAGAACCCCATCCGGAGGGCCTGCATCAGCATTGTCGAATGGAAACCATTTGAAATAATTATTTTACTGACT…
tx42	0.0495904	58		ATGGTCAATGAGAATACGAGGATGTACATTCCAGAGGAAAACCACCAAGGTTCCAACTATGGGAGCCCACGCCCCGCCCATGCCAACATGAATGCCAATGCGGCAGCGGGGCTGGCCCCTGAGCACATCCCCACCCCGGGGGCTGCCCTGTCGTGGCAGGCGGCCATCGACGCAGCCCGGCAGGCTAAGCTGATGGGCAGCGCTGGCAATGCGACCATCTCCACAGTCAGCTCCACGCAGCGGAAGCGGCAGCAATATGGGAAACCCAAGAAGCAGGGCAGCACCACGGCCACACGCCCGCCCCGAGCCCTGCTCTGCCTGACCCTGAAGAACCCCATCCGGAGGGCCTGCATCAGCATTGTCGAATGGAAACCATTTGAAATAATTATTTTACTGACT…
tx58	0.0434867	59		ATGGTCAATGAGAATACGAGGATGTACATTCCAGAGGAAAACCACCAAGGTTCCAACTATGGGAGCCCACGCCCCGCCCATGCCAACATGAATGCCAATGCGGCAGCGGGGCTGGCCCCTGAGCACATCCCCACCCCGGGGGCTGCCCTGTCGTGGCAGGCGGCCATCGACGCAGCCCGGCAGGCTAAGCTGATGGGCAGCGCTGGCAATGCGACCATCTCCACAGTCAGCTCCACGCAGCGGAAGCGGCAGCAATATGGGAAACCCAAGAAGCAGGGCAGCACCACGGCCACACGCCCGCCCCGAGCCCTGCTCTGCCTGACCCTGAAGAACCCCATCCGGAGGGCCTGCATCAGCATTGTCGAATGGAAACCATTTGAAATAATTATTTTACTGACT…
tx7	0.0325323	60		ATGGTCAATGAGAATACGAGGATGTACATTCCAGAGGAAAACCACCAAGGTTCCAACTATGGGAGCCCACGCCCCGCCCATGCCAACATGAATGCCAATGCGGCAGCGGGGCTGGCCCCTGAGCACATCCCCACCCCGGGGGCTGCCCTGTCGTGGCAGGCGGCCATCGACGCAGCCCGGCAGGCTAAGCTGATGGGCAGCGCTGGCAATGCGACCATCTCCACAGTCAGCTCCACGCAGCGGAAGCGGCAGCAATATGGGAAACCCAAGAAGCAGGGCAGCACCACGGCCACACGCCCGCCCCGAGCCCTGCTCTGCCTGACCCTGAAGAACCCCATCCGGAGGGCCTGCATCAGCATTGTCGAATGGAAACCATTTGAAATAATTATTTTACTGACT…
