## Supplementary Table 4 for "Developmentally-regulated splice remodeling shapes functional *CACNA1C* channel diversity during human neurodevelopment"

### Sheet: Hellinger
Distance	N_samples	N_donors	P_Holm	P_BH	Significance	Variable	Df	R2	Percent_variation	pseudo_F	P_value
Hellinger	30	10	0.0005	0.0005	***	Developmental stage	2	0.6711	67.11	27.544	0.0001
Hellinger	30	10	1	0.7727	ns	Genotype (Risk vs WT)	1	0.0085	0.85	0.692	0.7162
Hellinger	30	10	1	0.7727	ns	Diagnosis status (Patient vs Control)	1	0.0082	0.82	0.662	0.7727
Hellinger	30	10	1	0.7727	ns	Gender (M vs F)	1	0.0121	1.21	0.992	0.3917
Hellinger	30	10	1	0.7727	ns	Age	1	0.0104	1.04	0.852	0.5438

### Sheet: Bray Curtis Sensitivity
Distance	N_samples	N_donors	P_Holm	P_BH	Significance	Variable	Df	R2	Percent_variation	pseudo_F	P_value
Bray-Curtis	30	10	0.0005	0.0005	***	Developmental stage	2	0.6955	69.55	30.836	0.0001
Bray-Curtis	30	10	1	0.7152	ns	Genotype (Risk vs WT)	1	0.0092	0.92	0.813	0.5538
Bray-Curtis	30	10	1	0.7152	ns	Diagnosis status (Patient vs Control)	1	0.0079	0.79	0.691	0.7152
Bray-Curtis	30	10	1	0.7152	ns	Gender (M vs F)	1	0.0112	1.12	0.993	0.4408
Bray-Curtis	30	10	1	0.7152	ns	Age	1	0.0092	0.92	0.812	0.6026

### Sheet: Robust Aitchison Sensitivity
Distance	N_samples	N_donors	P_Holm	P_BH	Significance	Variable	Df	R2	Percent_variation	pseudo_F	P_value
Robust Aitchison (rank 2)	30	10	0.0005	0.0005	***	Developmental stage	2	0.9171	91.71	149.384	0.0001
Robust Aitchison (rank 2)	30	10	1	0.5876	ns	Genotype (Risk vs WT)	1	0.0022	0.22	0.701	0.5581
Robust Aitchison (rank 2)	30	10	1	0.4728	ns	Diagnosis status (Patient vs Control)	1	0.0054	0.54	1.824	0.2837
Robust Aitchison (rank 2)	30	10	1	0.5876	ns	Gender (M vs F)	1	0.0021	0.21	0.66	0.5876
Robust Aitchison (rank 2)	30	10	1	0.4728	ns	Age	1	0.0062	0.62	2.11	0.2575

### Sheet: PERMDISP
Distance	Variable	Bias_adjust	Df	F	P_value	Diagnostic	P_Holm
Hellinger	Stage	TRUE	2	0.722	0.5765	Within-donor residual permutations	1
Hellinger	Genotype	TRUE	1	0.073	0.436	Pooled-stage residuals; whole-donor permutations	1
Hellinger	Diagnosis Status	TRUE	1	0.004	0.8609	Pooled-stage residuals; whole-donor permutations	1
Hellinger	Gender	TRUE	1	0.12	0.2183	Pooled-stage residuals; whole-donor permutations	0.8732
Bray-Curtis	Stage	TRUE	2	0.729	0.5697	Within-donor residual permutations	1
Bray-Curtis	Genotype	TRUE	1	0.106	0.3306	Pooled-stage residuals; whole-donor permutations	0.9918
Bray-Curtis	Diagnosis Status	TRUE	1	0.002	0.8796	Pooled-stage residuals; whole-donor permutations	1
Bray-Curtis	Gender	TRUE	1	0.158	0.1503	Pooled-stage residuals; whole-donor permutations	0.6012
Robust Aitchison (rank 2)	Stage	TRUE	2	0.957	0.4765	Within-donor residual permutations	1
Robust Aitchison (rank 2)	Genotype	TRUE	1	0.013	0.7427	Pooled-stage residuals; whole-donor permutations	1
Robust Aitchison (rank 2)	Diagnosis Status	TRUE	1	0.301	0.0392	Pooled-stage residuals; whole-donor permutations	0.1568
Robust Aitchison (rank 2)	Gender	TRUE	1	0.006	0.8217	Pooled-stage residuals; whole-donor permutations	1

### Sheet: Post-hoc 
Distance	Comparison	N_samples	N_donors	Df	R2	Percent_variation	pseudo_F	P_value	PERMDISP_F	PERMDISP_P	N_permutations	P_Holm	PERMDISP_P_Holm	Omnibus_stage_passed	Distance_source	Significance
Hellinger	iPSC vs NPC	20	10	1	0.6631	66.31	35.436	0.001953	0.250296	0.6846	1023	0.005859	1	TRUE	Subset of fixed full 30-sample distance; no pairwise refit	**
Hellinger	iPSC vs Neuron	20	10	1	0.71	71	44.067	0.001953	2.20286	0.1611	1023	0.005859	0.4834	TRUE	Subset of fixed full 30-sample distance; no pairwise refit	**
Hellinger	NPC vs Neuron	20	10	1	0.0451	4.51	0.85	0.3184	0.374149	0.5947	1023	0.3184	1	TRUE	Subset of fixed full 30-sample distance; no pairwise refit	ns
Bray-Curtis	iPSC vs NPC	20	10	1	0.6785	67.85	37.996	0.001953	0.0814425	0.8174	1023	0.005859	0.9512	TRUE	Subset of fixed full 30-sample distance; no pairwise refit	**
Bray-Curtis	iPSC vs Neuron	20	10	1	0.7421	74.21	51.8	0.001953	1.99884	0.1475	1023	0.005859	0.4424	TRUE	Subset of fixed full 30-sample distance; no pairwise refit	**
Bray-Curtis	NPC vs Neuron	20	10	1	0.0536	5.36	1.02	0.2207	0.649556	0.4756	1023	0.2207	0.9512	TRUE	Subset of fixed full 30-sample distance; no pairwise refit	ns
Robust Aitchison (rank 2)	iPSC vs NPC	20	10	1	0.9044	90.44	170.211	0.001953	0.0274025	0.9072	1023	0.005859	0.9072	TRUE	Subset of fixed full 30-sample distance; no pairwise refit	**
Robust Aitchison (rank 2)	iPSC vs Neuron	20	10	1	0.9376	93.76	270.581	0.001953	1.40588	0.2725	1023	0.005859	0.6064	TRUE	Subset of fixed full 30-sample distance; no pairwise refit	**
Robust Aitchison (rank 2)	NPC vs Neuron	20	10	1	0.0304	3.04	0.564	0.4023	1.96492	0.2021	1023	0.4023	0.6064	TRUE	Subset of fixed full 30-sample distance; no pairwise refit	ns
