## Supplementary Table 6 for "Developmentally-regulated splice remodeling shapes functional *CACNA1C* channel diversity during human neurodevelopment"

### Sheet: Stage Averages
Stage	Ex7 Full	Ex7(-9)	Ex7(-12)	Ex8	Ex8a	Ex9a	Ex12(+35)	Ex12 (full)	Ex15 (full)	Ex15 (-73)	Ex21	Ex22	Ex21 and Ex22	Ex31	Ex32	Ex31 and Ex32	Ex41 (full)	Ex41 (-57)	Ex45
iPSC	39.8184	18.7619	41.4198	1.75342	95.4702	28.7454	7.53014	92.4699	92.1752	7.82484	75.1432	2.26435	21.8162	72.8341	5.48773	20.3957	0.224248	99.7758	15.0602
NPC	62.8905	2.64336	34.3818	62.9266	33.5594	12.0183	6.66756	93.3324	89.2793	10.7207	16.3397	74.1847	9.47555	68.498	21.4523	8.23191	8.97926	91.0207	2.71996
Neurons	61.5915	2.4017	36.0068	68.4415	28.0118	10.1481	6.72049	93.2795	90.7868	9.21316	12.7238	80.1088	6.82891	65.0458	26.88	6.92937	10.8307	89.1693	2.86466

### Sheet: Disease Averages
Stage	DiseaseStatus	Ex7 Full	Ex7(-9)	Ex7(-12)	Ex8	Ex8a	Ex9a	Ex12(+35)	Ex12 (full)	Ex15 (full)	Ex15 (-73)	Ex21	Ex22	Ex21 and Ex22	Ex31	Ex32	Ex31 and Ex32	Ex41 (full)	Ex41 (-57)	Ex45
iPSC	Control	39.0834	20.6384	39.6074	1.10613	95.6654	24.2649	7.27591	92.7241	92.047	7.95297	74.091	2.03357	22.6178	76.6512	5.94038	16.1894	0.103569	99.8964	15.9437
iPSC	Patient	40.5533	16.8853	42.0235	2.4007	95.2751	33.226	7.78437	92.2156	92.3033	7.6967	76.1954	2.49513	21.0145	69.017	5.03507	24.602	0.344926	99.6551	14.1768
NPC	Control	61.2346	3.01028	35.6456	58.5264	37.8842	13.1849	7.54646	92.4535	88.5084	11.4916	19.4611	69.6759	10.5651	68.9537	20.1204	8.95385	7.78578	92.2142	2.77072
NPC	Patient	65.3743	2.093	32.4861	69.5269	27.072	10.2685	5.34922	94.6508	90.4356	9.5644	11.6578	80.2948	7.84126	67.8144	23.4501	7.14899	10.7695	89.2305	2.64382
Neuron	Control	62.0871	2.26821	35.6194	68.6384	27.9017	10.4022	6.43149	93.5685	90.8734	9.12663	13.1822	79.5434	6.96745	66.1097	25.5696	7.19143	10.6884	89.3116	2.86848
Neuron	Patient	60.8481	2.60195	36.4792	68.1462	28.1769	9.76685	7.15398	92.846	90.657	9.34296	12.0362	80.9569	6.6211	63.4501	28.8457	6.53627	11.0441	88.9559	2.85893

### Sheet: Genotype Averages
Stage	Genotype	Ex7 Full	Ex7(-9)	Ex7(-12)	Ex8	Ex8a	Ex9a	Ex12(+35)	Ex12 (full)	Ex15 (full)	Ex15 (-73)	Ex21	Ex22	Ex21 and Ex22	Ex31	Ex32	Ex31 and Ex32	Ex41 (full)	Ex41 (-57)	Ex45
iPSC	WT	42.4364	20.0176	37.3127	2.14037	96.0048	28.9173	6.88807	93.1119	90.8203	9.17971	79	2.4	18.3426	71.5	6	22.1494	0.17787	99.8221	15.3228
iPSC	Risk	37.2004	17.5061	44.3182	1.36646	94.9357	28.5736	8.17221	91.8278	93.53	6.46996	71.3	2.1	25.2898	74.2	4.9	18.6419	0.270626	99.7294	14.7977
NPC	WT	62.0661	2.22932	35.6124	68.8519	28.1737	12.456	6.61605	93.384	89.3503	10.6497	14.3	77.9	7.62443	70.8	20.1	7.44068	10.3506	89.6494	2.2081
NPC	Risk	63.4401	2.91939	33.5614	58.9763	37.1498	11.7266	6.70191	93.2981	89.232	10.768	17.7	71.2	10.7096	67	22.4	8.7594	8.06503	91.935	3.06121
Neuron	WT	60.2775	2.27443	37.3907	67.8712	27.7487	10.0584	7.07561	92.9244	91.4112	8.58883	14.2	79.3	6.21751	58.5	33.2	7.05605	11.8452	88.1548	3.12107
Neuron	Risk	62.4674	2.48656	35.0117	68.8217	28.1872	10.2079	6.48373	93.5163	90.3706	9.62938	11.7	80.6	7.23651	69.4	22.7	6.84491	10.1543	89.8457	2.69373

### Sheet: Sex Averages
Stage	Gender	7 (full)	7 (-9)	7 (-12)	8	8a	9a	12 (+35)	12 (full)	15 (full)	15 (-73)	Total 21	Total 22	Total 31	Total 32	41 (full)	41 (-57)	45
iPSC	M	37.5729	20.0252	41.6404	0.950278	95.5818	25.4645	7.5174	92.4826	92.0347	7.96534	96.7634	24.9533	90.9518	25.1992	0.238616	99.7614	13.023
iPSC	F	42.9619	16.9932	39.6606	2.87781	95.3141	33.3388	7.54797	92.452	92.3719	7.62813	97.2337	22.8587	96.419	26.8412	0.204132	99.7959	17.9123
NPC	M	63.1055	3.06709	33.7583	57.4781	38.4879	12.3276	7.29834	92.7017	89.441	10.559	28.7349	81.9716	76.3676	29.899	8.19626	91.8037	3.00732
NPC	F	62.5679	2.00778	35.317	71.0993	26.1666	11.5545	5.7214	94.2786	89.0368	10.9632	21.4358	85.5402	77.2733	29.3621	10.1538	89.8462	2.28893
Neuron	M	61.583	2.33117	36.0361	69.2051	27.8376	10.3166	7.01261	92.9874	84.3828	8.60454	17.3243	82.3025	71.3441	26.8352	10.9323	82.0551	2.44935
Neuron	F	54.9995	2.50751	34.5034	65.6642	22.9101	8.612	6.03025	85.9801	83.4729	8.53745	18.5479	78.9437	61.1377	37.0314	10.6783	81.3321	0.617611
