## Supplementary Table 7 for "Developmentally-regulated splice remodeling shapes functional *CACNA1C* channel diversity during human neurodevelopment"

### Sheet: Exon Stage (Friedman-Kendall's)
Feature	N_donors	iPSC_mean_percent	NPC_mean_percent	Neuron_mean_percent	Friedman_chi_square	Df	Kendall_W	P_value	FDR	FDR_BY	Significance
Ex41_full	10	0.24	8.98	10.83	15.8	2	0.79	0.0003707	0.001217	0.004491	**
Ex41_minus57	10	99.76	91.02	89.17	15.8	2	0.79	0.0003707	0.001217	0.004491	**
Ex45	10	14.65	2.72	2.86	15.8	2	0.79	0.0003707	0.001217	0.004491	**
Ex22_only	10	2.53	73.92	80.11	15.2	2	0.76	0.0005005	0.001217	0.004491	**
Ex32_only	10	5.79	21.45	26.88	15.2	2	0.76	0.0005005	0.001217	0.004491	**
Ex8	10	1.96	62.93	68.44	15.2	2	0.76	0.0005005	0.001217	0.004491	**
Ex8a	10	94.91	33.56	28.01	15.2	2	0.76	0.0005005	0.001217	0.004491	**
Ex21_only	10	74.23	16.34	12.72	15	2	0.75	0.0005531	0.001217	0.004491	**
Ex7_full	10	37.66	62.89	61.59	15	2	0.75	0.0005531	0.001217	0.004491	**
Ex7_minus9	10	19.6	2.64	2.4	15	2	0.75	0.0005531	0.001217	0.004491	**
Ex21_and_Ex22	10	22.31	9.48	6.83	12.8	2	0.64	0.001662	0.003323	0.01226	**
Ex31_and_Ex32	10	19.28	8.23	6.93	12.2	2	0.61	0.002243	0.003796	0.01401	**
Ex9a	10	28.1	12.02	10.15	12.2	2	0.61	0.002243	0.003796	0.01401	**
Ex15_full	10	92.7	89.28	90.79	10.4	2	0.52	0.005517	0.008091	0.02986	**
Ex15_minus73	10	7.3	10.72	9.21	10.4	2	0.52	0.005517	0.008091	0.02986	**
Ex7_minus12	10	42.08	34.38	35.96	4.2	2	0.21	0.1225	0.1618	0.5973	ns
Ex7_absent	10	0.66	0.08	0.04	4.158	2	0.208	0.1251	0.1618	0.5973	ns
Ex31_only	10	73.44	68.5	65.05	2.6	2	0.13	0.2725	0.3331	1	ns
Ex31_Ex32_neither	10	1.5	1.82	1.14	2.4	2	0.12	0.3012	0.3488	1	ns
Ex12_full	10	93.01	93.33	93.28	0.6	2	0.03	0.7408	0.7408	1	ns
Ex12_plus35	10	6.99	6.67	6.72	0.6	2	0.03	0.7408	0.7408	1	ns
Ex21_Ex22_neither	10	0.92	0.26	0.34	0.6	2	0.03	0.7408	0.7408	1	ns

### Sheet: Exon Stage PostHoc
Feature	Comparison	First_stage	Second_stage	N_donors	First_mean_percent	Second_mean_percent	Mean_difference_pp	Median_difference_pp	Wilcoxon_V	N_nonzero_pairs	P_method	P_value	P_Holm_within_feature	P_BH_all_pairwise	P_BY_all_pairwise	P_Holm_all_pairwise	Adjustment_family_size	Omnibus_FDR	Omnibus_significance	Omnibus_FDR_significant	Pairwise_FDR_significant	Significance
Ex21_only	NPC vs Neuron	NPC	Neuron	10	16.34	12.72	-3.62	-2.57	20	10	Exact conditional signed-rank (ties included)	0.4922	0.4922	0.5699	1	1	66	0.001217	**	TRUE	FALSE	ns
Ex21_only	iPSC vs NPC	iPSC	NPC	10	74.23	16.34	-57.89	-56.84	0	10	Exact conditional signed-rank (ties included)	0.001953	0.005859	0.005605	0.02676	0.1289	66	0.001217	**	TRUE	TRUE	*
Ex21_only	iPSC vs Neuron	iPSC	Neuron	10	74.23	12.72	-61.51	-64.16	0	10	Exact conditional signed-rank (ties included)	0.001953	0.005859	0.005605	0.02676	0.1289	66	0.001217	**	TRUE	TRUE	*
Ex22_only	NPC vs Neuron	NPC	Neuron	10	73.92	80.11	6.19	5.2	38	10	Exact conditional signed-rank (ties included)	0.3223	0.3223	0.4341	1	1	66	0.001217	**	TRUE	FALSE	ns
Ex22_only	iPSC vs NPC	iPSC	NPC	10	2.53	73.92	71.39	76.03	55	10	Exact conditional signed-rank (ties included)	0.001953	0.005859	0.005605	0.02676	0.1289	66	0.001217	**	TRUE	TRUE	*
Ex22_only	iPSC vs Neuron	iPSC	Neuron	10	2.53	80.11	77.58	77.53	55	10	Exact conditional signed-rank (ties included)	0.001953	0.005859	0.005605	0.02676	0.1289	66	0.001217	**	TRUE	TRUE	*
Ex32_only	NPC vs Neuron	NPC	Neuron	10	21.45	26.88	5.43	5.93	40	10	Exact conditional signed-rank (ties included)	0.2324	0.2324	0.3486	1	1	66	0.001217	**	TRUE	FALSE	ns
Ex32_only	iPSC vs NPC	iPSC	NPC	10	5.79	21.45	15.67	16.53	55	10	Exact conditional signed-rank (ties included)	0.001953	0.005859	0.005605	0.02676	0.1289	66	0.001217	**	TRUE	TRUE	*
Ex32_only	iPSC vs Neuron	iPSC	Neuron	10	5.79	26.88	21.09	21.2	55	10	Exact conditional signed-rank (ties included)	0.001953	0.005859	0.005605	0.02676	0.1289	66	0.001217	**	TRUE	TRUE	*
Ex41_full	NPC vs Neuron	NPC	Neuron	10	8.98	10.83	1.85	1.27	44	10	Exact conditional signed-rank (ties included)	0.1055	0.1055	0.1785	0.8522	1	66	0.001217	**	TRUE	FALSE	ns
Ex41_full	iPSC vs NPC	iPSC	NPC	10	0.24	8.98	8.74	8.23	55	10	Exact conditional signed-rank (ties included)	0.001953	0.005859	0.005605	0.02676	0.1289	66	0.001217	**	TRUE	TRUE	*
Ex41_full	iPSC vs Neuron	iPSC	Neuron	10	0.24	10.83	10.59	10.63	55	10	Exact conditional signed-rank (ties included)	0.001953	0.005859	0.005605	0.02676	0.1289	66	0.001217	**	TRUE	TRUE	*
Ex41_minus57	NPC vs Neuron	NPC	Neuron	10	91.02	89.17	-1.85	-1.27	11	10	Exact conditional signed-rank (ties included)	0.1055	0.1055	0.1785	0.8522	1	66	0.001217	**	TRUE	FALSE	ns
Ex41_minus57	iPSC vs NPC	iPSC	NPC	10	99.76	91.02	-8.74	-8.23	0	10	Exact conditional signed-rank (ties included)	0.001953	0.005859	0.005605	0.02676	0.1289	66	0.001217	**	TRUE	TRUE	*
Ex41_minus57	iPSC vs Neuron	iPSC	Neuron	10	99.76	89.17	-10.59	-10.63	0	10	Exact conditional signed-rank (ties included)	0.001953	0.005859	0.005605	0.02676	0.1289	66	0.001217	**	TRUE	TRUE	*
Ex45	NPC vs Neuron	NPC	Neuron	10	2.72	2.86	0.14	0.39	34	10	Exact conditional signed-rank (ties included)	0.5566	0.5566	0.6227	1	1	66	0.001217	**	TRUE	FALSE	ns
Ex45	iPSC vs NPC	iPSC	NPC	10	14.65	2.72	-11.93	-8.11	0	10	Exact conditional signed-rank (ties included)	0.001953	0.005859	0.005605	0.02676	0.1289	66	0.001217	**	TRUE	TRUE	*
Ex45	iPSC vs Neuron	iPSC	Neuron	10	14.65	2.86	-11.79	-7.99	0	10	Exact conditional signed-rank (ties included)	0.001953	0.005859	0.005605	0.02676	0.1289	66	0.001217	**	TRUE	TRUE	*
Ex7_full	NPC vs Neuron	NPC	Neuron	10	62.89	61.59	-1.3	-0.76	22	10	Exact conditional signed-rank (ties included)	0.625	0.625	0.6875	1	1	66	0.001217	**	TRUE	FALSE	ns
Ex7_full	iPSC vs NPC	iPSC	NPC	10	37.66	62.89	25.23	26.58	55	10	Exact conditional signed-rank (ties included)	0.001953	0.005859	0.005605	0.02676	0.1289	66	0.001217	**	TRUE	TRUE	*
Ex7_full	iPSC vs Neuron	iPSC	Neuron	10	37.66	61.59	23.93	20.3	55	10	Exact conditional signed-rank (ties included)	0.001953	0.005859	0.005605	0.02676	0.1289	66	0.001217	**	TRUE	TRUE	*
Ex7_minus9	NPC vs Neuron	NPC	Neuron	10	2.64	2.4	-0.24	0.25	27	10	Exact conditional signed-rank (ties included)	1	1	1	1	1	66	0.001217	**	TRUE	FALSE	ns
Ex7_minus9	iPSC vs NPC	iPSC	NPC	10	19.6	2.64	-16.96	-18.46	0	10	Exact conditional signed-rank (ties included)	0.001953	0.005859	0.005605	0.02676	0.1289	66	0.001217	**	TRUE	TRUE	*
Ex7_minus9	iPSC vs Neuron	iPSC	Neuron	10	19.6	2.4	-17.2	-19.96	0	10	Exact conditional signed-rank (ties included)	0.001953	0.005859	0.005605	0.02676	0.1289	66	0.001217	**	TRUE	TRUE	*
Ex8	NPC vs Neuron	NPC	Neuron	10	62.93	68.44	5.51	4.11	35	10	Exact conditional signed-rank (ties included)	0.4922	0.4922	0.5699	1	1	66	0.001217	**	TRUE	FALSE	ns
Ex8	iPSC vs NPC	iPSC	NPC	10	1.96	62.93	60.96	61.32	55	10	Exact conditional signed-rank (ties included)	0.001953	0.005859	0.005605	0.02676	0.1289	66	0.001217	**	TRUE	TRUE	*
Ex8	iPSC vs Neuron	iPSC	Neuron	10	1.96	68.44	66.48	64.12	55	10	Exact conditional signed-rank (ties included)	0.001953	0.005859	0.005605	0.02676	0.1289	66	0.001217	**	TRUE	TRUE	*
Ex8a	NPC vs Neuron	NPC	Neuron	10	33.56	28.01	-5.55	-4.3	19	10	Exact conditional signed-rank (ties included)	0.4316	0.4316	0.5479	1	1	66	0.001217	**	TRUE	FALSE	ns
Ex8a	iPSC vs NPC	iPSC	NPC	10	94.91	33.56	-61.35	-61.9	0	10	Exact conditional signed-rank (ties included)	0.001953	0.005859	0.005605	0.02676	0.1289	66	0.001217	**	TRUE	TRUE	*
Ex8a	iPSC vs Neuron	iPSC	Neuron	10	94.91	28.01	-66.9	-63.96	0	10	Exact conditional signed-rank (ties included)	0.001953	0.005859	0.005605	0.02676	0.1289	66	0.001217	**	TRUE	TRUE	*
Ex21_and_Ex22	NPC vs Neuron	NPC	Neuron	10	9.48	6.83	-2.65	-1.76	10	10	Exact conditional signed-rank (ties included)	0.08398	0.08398	0.1498	0.7153	1	66	0.003323	**	TRUE	FALSE	ns
Ex21_and_Ex22	iPSC vs NPC	iPSC	NPC	10	22.31	9.48	-12.84	-11.98	3	10	Exact conditional signed-rank (ties included)	0.009766	0.01953	0.02479	0.1184	0.4004	66	0.003323	**	TRUE	FALSE	ns
Ex21_and_Ex22	iPSC vs Neuron	iPSC	Neuron	10	22.31	6.83	-15.48	-14.97	0	10	Exact conditional signed-rank (ties included)	0.001953	0.005859	0.005605	0.02676	0.1289	66	0.003323	**	TRUE	TRUE	*
Ex31_and_Ex32	NPC vs Neuron	NPC	Neuron	10	8.23	6.93	-1.3	-0.6	20	10	Exact conditional signed-rank (ties included)	0.4922	0.4922	0.5699	1	1	66	0.003796	**	TRUE	FALSE	ns
Ex31_and_Ex32	iPSC vs NPC	iPSC	NPC	10	19.28	8.23	-11.04	-10.85	0	10	Exact conditional signed-rank (ties included)	0.001953	0.005859	0.005605	0.02676	0.1289	66	0.003796	**	TRUE	TRUE	*
Ex31_and_Ex32	iPSC vs Neuron	iPSC	Neuron	10	19.28	6.93	-12.35	-12.92	1	10	Exact conditional signed-rank (ties included)	0.003906	0.007812	0.01031	0.04924	0.168	66	0.003796	**	TRUE	TRUE	*
Ex9a	NPC vs Neuron	NPC	Neuron	10	12.02	10.15	-1.87	-0.87	17	10	Exact conditional signed-rank (ties included)	0.3223	0.3223	0.4341	1	1	66	0.003796	**	TRUE	FALSE	ns
Ex9a	iPSC vs NPC	iPSC	NPC	10	28.1	12.02	-16.08	-15.29	1	10	Exact conditional signed-rank (ties included)	0.003906	0.007812	0.01031	0.04924	0.168	66	0.003796	**	TRUE	TRUE	*
Ex9a	iPSC vs Neuron	iPSC	Neuron	10	28.1	10.15	-17.95	-15.95	0	10	Exact conditional signed-rank (ties included)	0.001953	0.005859	0.005605	0.02676	0.1289	66	0.003796	**	TRUE	TRUE	*
Ex15_full	NPC vs Neuron	NPC	Neuron	10	89.28	90.79	1.51	1.79	47	10	Exact conditional signed-rank (ties included)	0.04883	0.09766	0.09208	0.4396	1	66	0.008091	**	TRUE	FALSE	ns
Ex15_full	iPSC vs NPC	iPSC	NPC	10	92.7	89.28	-3.42	-3.59	6	10	Exact conditional signed-rank (ties included)	0.02734	0.08203	0.0564	0.2693	1	66	0.008091	**	TRUE	FALSE	ns
Ex15_full	iPSC vs Neuron	iPSC	Neuron	10	92.7	90.79	-1.91	-2.78	13	10	Exact conditional signed-rank (ties included)	0.1602	0.1602	0.2578	1	1	66	0.008091	**	TRUE	FALSE	ns
Ex15_minus73	NPC vs Neuron	NPC	Neuron	10	10.72	9.21	-1.51	-1.79	8	10	Exact conditional signed-rank (ties included)	0.04883	0.09766	0.09208	0.4396	1	66	0.008091	**	TRUE	FALSE	ns
Ex15_minus73	iPSC vs NPC	iPSC	NPC	10	7.3	10.72	3.42	3.59	49	10	Exact conditional signed-rank (ties included)	0.02734	0.08203	0.0564	0.2693	1	66	0.008091	**	TRUE	FALSE	ns
Ex15_minus73	iPSC vs Neuron	iPSC	Neuron	10	7.3	9.21	1.91	2.78	42	10	Exact conditional signed-rank (ties included)	0.1602	0.1602	0.2578	1	1	66	0.008091	**	TRUE	FALSE	ns
Ex7_absent	NPC vs Neuron	NPC	Neuron	10	0.08	0.04	-0.04	-0.06	19	10	Exact conditional signed-rank (ties included)	0.4316	0.4316	0.5479	1	1	66	0.1618	ns	FALSE	FALSE	ns
Ex7_absent	iPSC vs NPC	iPSC	NPC	10	0.66	0.08	-0.57	-0.33	5	9	Exact conditional signed-rank (ties included)	0.03906	0.08203	0.07812	0.373	1	66	0.1618	ns	FALSE	FALSE	ns
Ex7_absent	iPSC vs Neuron	iPSC	Neuron	10	0.66	0.04	-0.61	-0.31	4	9	Exact conditional signed-rank (ties included)	0.02734	0.08203	0.0564	0.2693	1	66	0.1618	ns	FALSE	FALSE	ns
Ex7_minus12	NPC vs Neuron	NPC	Neuron	10	34.38	35.96	1.58	1.91	38	10	Exact conditional signed-rank (ties included)	0.3223	0.3223	0.4341	1	1	66	0.1618	ns	FALSE	FALSE	ns
Ex7_minus12	iPSC vs NPC	iPSC	NPC	10	42.08	34.38	-7.7	-6.76	5	10	Exact conditional signed-rank (ties included)	0.01953	0.05859	0.04774	0.2279	0.7812	66	0.1618	ns	FALSE	FALSE	ns
Ex7_minus12	iPSC vs Neuron	iPSC	Neuron	10	42.08	35.96	-6.12	-7.77	6	10	Exact conditional signed-rank (ties included)	0.02734	0.05859	0.0564	0.2693	1	66	0.1618	ns	FALSE	FALSE	ns
Ex31_only	NPC vs Neuron	NPC	Neuron	10	68.5	65.05	-3.45	-0.2	21	10	Exact conditional signed-rank (ties included)	0.5566	0.75	0.6227	1	1	66	0.3331	ns	FALSE	FALSE	ns
Ex31_only	iPSC vs NPC	iPSC	NPC	10	73.44	68.5	-4.94	-3.89	18	10	Exact conditional signed-rank (ties included)	0.375	0.75	0.495	1	1	66	0.3331	ns	FALSE	FALSE	ns
Ex31_only	iPSC vs Neuron	iPSC	Neuron	10	73.44	65.05	-8.39	-9.09	9	10	Exact conditional signed-rank (ties included)	0.06445	0.1934	0.1182	0.5642	1	66	0.3331	ns	FALSE	FALSE	ns
Ex31_Ex32_neither	NPC vs Neuron	NPC	Neuron	10	1.82	1.14	-0.67	-0.57	6	10	Exact conditional signed-rank (ties included)	0.02734	0.08203	0.0564	0.2693	1	66	0.3488	ns	FALSE	FALSE	ns
Ex31_Ex32_neither	iPSC vs NPC	iPSC	NPC	10	1.5	1.82	0.32	0.49	38	10	Exact conditional signed-rank (ties included)	0.3223	0.6445	0.4341	1	1	66	0.3488	ns	FALSE	FALSE	ns
Ex31_Ex32_neither	iPSC vs Neuron	iPSC	Neuron	10	1.5	1.14	-0.35	-0.03	25	10	Exact conditional signed-rank (ties included)	0.8457	0.8457	0.915	1	1	66	0.3488	ns	FALSE	FALSE	ns
Ex12_full	NPC vs Neuron	NPC	Neuron	10	93.33	93.28	-0.05	-0.12	27	10	Exact conditional signed-rank (ties included)	1	1	1	1	1	66	0.7408	ns	FALSE	FALSE	ns
Ex12_full	iPSC vs NPC	iPSC	NPC	10	93.01	93.33	0.32	-0.43	27	10	Exact conditional signed-rank (ties included)	1	1	1	1	1	66	0.7408	ns	FALSE	FALSE	ns
Ex12_full	iPSC vs Neuron	iPSC	Neuron	10	93.01	93.28	0.27	1.33	35	10	Exact conditional signed-rank (ties included)	0.4922	1	0.5699	1	1	66	0.7408	ns	FALSE	FALSE	ns
Ex12_plus35	NPC vs Neuron	NPC	Neuron	10	6.67	6.72	0.05	0.12	28	10	Exact conditional signed-rank (ties included)	1	1	1	1	1	66	0.7408	ns	FALSE	FALSE	ns
Ex12_plus35	iPSC vs NPC	iPSC	NPC	10	6.99	6.67	-0.32	0.43	28	10	Exact conditional signed-rank (ties included)	1	1	1	1	1	66	0.7408	ns	FALSE	FALSE	ns
Ex12_plus35	iPSC vs Neuron	iPSC	Neuron	10	6.99	6.72	-0.27	-1.33	20	10	Exact conditional signed-rank (ties included)	0.4922	1	0.5699	1	1	66	0.7408	ns	FALSE	FALSE	ns
Ex21_Ex22_neither	NPC vs Neuron	NPC	Neuron	10	0.26	0.34	0.08	0.05	40	10	Exact conditional signed-rank (ties included)	0.2324	0.5801	0.3486	1	1	66	0.7408	ns	FALSE	FALSE	ns
Ex21_Ex22_neither	iPSC vs NPC	iPSC	NPC	10	0.92	0.26	-0.66	-0.34	14	10	Exact conditional signed-rank (ties included)	0.1934	0.5801	0.3039	1	1	66	0.7408	ns	FALSE	FALSE	ns
Ex21_Ex22_neither	iPSC vs Neuron	iPSC	Neuron	10	0.92	0.34	-0.58	-0.18	17	10	Exact conditional signed-rank (ties included)	0.3223	0.5801	0.4341	1	1	66	0.7408	ns	FALSE	FALSE	ns

### Sheet: Patient vs Control
Stage	Feature	Group1	Group2	N1	N2	Control_mean_percent	Patient_mean_percent	Patient_minus_Control_pp	Difference_CI95_lower_pp	Difference_CI95_upper_pp	P_value	Test_status	FDR	Significance
NPC	Ex12_full	Control	Patient	6	4	92.45	94.65	2.2	-0.52	4.91	0.09822	estimable	0.51	ns
NPC	Ex12_plus35	Control	Patient	6	4	7.55	5.35	-2.2	-4.91	0.52	0.09822	estimable	0.51	ns
NPC	Ex15_full	Control	Patient	6	4	88.51	90.44	1.93	-0.64	4.49	0.12	estimable	0.51	ns
NPC	Ex15_minus73	Control	Patient	6	4	11.49	9.56	-1.93	-4.49	0.64	0.12	estimable	0.51	ns
NPC	Ex21_Ex22_neither	Control	Patient	6	4	0.3	0.21	-0.09	-0.41	0.23	0.5104	estimable	0.5909	ns
NPC	Ex21_and_Ex22	Control	Patient	6	4	10.57	7.84	-2.72	-10.5	5.05	0.4426	estimable	0.5689	ns
NPC	Ex21_only	Control	Patient	6	4	19.46	11.66	-7.8	-25.39	9.78	0.3349	estimable	0.5689	ns
NPC	Ex22_only	Control	Patient	6	4	69.68	80.29	10.62	-14.39	35.63	0.355	estimable	0.5689	ns
NPC	Ex31_Ex32_neither	Control	Patient	6	4	1.97	1.59	-0.39	-2.13	1.36	0.6196	estimable	0.6816	ns
NPC	Ex31_and_Ex32	Control	Patient	6	4	8.95	7.15	-1.8	-6.86	3.25	0.4282	estimable	0.5689	ns
NPC	Ex31_only	Control	Patient	6	4	68.95	67.81	-1.14	-9.01	6.73	0.7457	estimable	0.7813	ns
NPC	Ex32_only	Control	Patient	6	4	20.12	23.45	3.33	-4.51	11.17	0.3558	estimable	0.5689	ns
NPC	Ex41_full	Control	Patient	6	4	7.79	10.77	2.98	-2.06	8.03	0.2086	estimable	0.51	ns
NPC	Ex41_minus57	Control	Patient	6	4	92.21	89.23	-2.98	-8.03	2.06	0.2086	estimable	0.51	ns
NPC	Ex45	Control	Patient	6	4	2.77	2.64	-0.13	-2.29	2.03	0.8847	estimable	0.8847	ns
NPC	Ex7_absent	Control	Patient	6	4	0.11	0.05	-0.06	-0.17	0.04	0.2028	estimable	0.51	ns
NPC	Ex7_full	Control	Patient	6	4	61.23	65.37	4.14	-1.2	9.47	0.1087	estimable	0.51	ns
NPC	Ex7_minus12	Control	Patient	6	4	35.65	32.49	-3.16	-7.74	1.42	0.1501	estimable	0.51	ns
NPC	Ex7_minus9	Control	Patient	6	4	3.01	2.09	-0.92	-3.68	1.84	0.4655	estimable	0.5689	ns
NPC	Ex8	Control	Patient	6	4	58.53	69.53	11	-18.53	40.54	0.4154	estimable	0.5689	ns
NPC	Ex8a	Control	Patient	6	4	37.88	27.07	-10.81	-38.42	16.8	0.3929	estimable	0.5689	ns
NPC	Ex9a	Control	Patient	6	4	13.18	10.27	-2.92	-9.61	3.78	0.3446	estimable	0.5689	ns
Neuron	Ex12_full	Control	Patient	6	4	93.57	92.85	-0.72	-5.07	3.62	0.65	estimable	0.9904	ns
Neuron	Ex12_plus35	Control	Patient	6	4	6.43	7.15	0.72	-3.62	5.07	0.65	estimable	0.9904	ns
Neuron	Ex15_full	Control	Patient	6	4	90.87	90.66	-0.22	-2.48	2.05	0.8312	estimable	0.9904	ns
Neuron	Ex15_minus73	Control	Patient	6	4	9.13	9.34	0.22	-2.05	2.48	0.8312	estimable	0.9904	ns
Neuron	Ex21_Ex22_neither	Control	Patient	6	4	0.31	0.39	0.08	-0.36	0.52	0.69	estimable	0.9904	ns
Neuron	Ex21_and_Ex22	Control	Patient	6	4	6.97	6.62	-0.35	-6.18	5.48	0.8892	estimable	0.9904	ns
Neuron	Ex21_only	Control	Patient	6	4	13.18	12.04	-1.15	-11.84	9.55	0.81	estimable	0.9904	ns
Neuron	Ex22_only	Control	Patient	6	4	79.54	80.96	1.41	-14.75	17.57	0.8426	estimable	0.9904	ns
Neuron	Ex31_Ex32_neither	Control	Patient	6	4	1.13	1.17	0.04	-1.02	1.09	0.9338	estimable	0.9904	ns
Neuron	Ex31_and_Ex32	Control	Patient	6	4	7.19	6.54	-0.66	-4.81	3.5	0.7252	estimable	0.9904	ns
Neuron	Ex31_only	Control	Patient	6	4	66.11	63.45	-2.66	-24.64	19.32	0.7466	estimable	0.9904	ns
Neuron	Ex32_only	Control	Patient	6	4	25.57	28.85	3.28	-19.5	26.05	0.7062	estimable	0.9904	ns
Neuron	Ex41_full	Control	Patient	6	4	10.69	11.04	0.36	-4.45	5.16	0.8653	estimable	0.9904	ns
Neuron	Ex41_minus57	Control	Patient	6	4	89.31	88.96	-0.36	-5.16	4.45	0.8653	estimable	0.9904	ns
Neuron	Ex45	Control	Patient	6	4	2.87	2.86	-0.01	-1.85	1.83	0.9904	estimable	0.9904	ns
Neuron	Ex7_absent	Control	Patient	6	4	0.03	0.07	0.05	-0.04	0.13	0.2192	estimable	0.9904	ns
Neuron	Ex7_full	Control	Patient	6	4	62.09	60.85	-1.24	-5.59	3.12	0.5094	estimable	0.9904	ns
Neuron	Ex7_minus12	Control	Patient	6	4	35.62	36.48	0.86	-2.55	4.27	0.5754	estimable	0.9904	ns
Neuron	Ex7_minus9	Control	Patient	6	4	2.27	2.6	0.33	-1.81	2.47	0.7261	estimable	0.9904	ns
Neuron	Ex8	Control	Patient	6	4	68.64	68.15	-0.49	-23.07	22.09	0.9585	estimable	0.9904	ns
Neuron	Ex8a	Control	Patient	6	4	27.9	28.18	0.28	-20.43	20.98	0.9749	estimable	0.9904	ns
Neuron	Ex9a	Control	Patient	6	4	10.4	9.77	-0.64	-4.85	3.58	0.7362	estimable	0.9904	ns
iPSC	Ex12_full	Control	Patient	6	6	92.72	92.22	-0.51	-4.01	2.99	0.7446	estimable	0.9155	ns
iPSC	Ex12_plus35	Control	Patient	6	6	7.28	7.78	0.51	-2.99	4.01	0.7446	estimable	0.9155	ns
iPSC	Ex15_full	Control	Patient	6	6	92.05	92.3	0.26	-4.63	5.14	0.9088	estimable	0.9155	ns
iPSC	Ex15_minus73	Control	Patient	6	6	7.95	7.7	-0.26	-5.14	4.63	0.9088	estimable	0.9155	ns
iPSC	Ex21_Ex22_neither	Control	Patient	6	6	1.26	0.29	-0.96	-2.5	0.58	0.1772	estimable	0.8049	ns
iPSC	Ex21_and_Ex22	Control	Patient	6	6	22.62	21.01	-1.6	-11.35	8.15	0.7217	estimable	0.9155	ns
iPSC	Ex21_only	Control	Patient	6	6	74.09	76.2	2.1	-8.5	12.71	0.6669	estimable	0.9155	ns
iPSC	Ex22_only	Control	Patient	6	6	2.03	2.5	0.46	-1.72	2.65	0.6476	estimable	0.9155	ns
iPSC	Ex31_Ex32_neither	Control	Patient	6	6	1.22	1.35	0.13	-2.52	2.77	0.9155	estimable	0.9155	ns
iPSC	Ex31_and_Ex32	Control	Patient	6	6	16.19	24.6	8.41	-0.75	17.57	0.06705	estimable	0.8049	ns
iPSC	Ex31_only	Control	Patient	6	6	76.65	69.02	-7.63	-18.89	3.62	0.1604	estimable	0.8049	ns
iPSC	Ex32_only	Control	Patient	6	6	5.94	5.04	-0.91	-6.85	5.03	0.7412	estimable	0.9155	ns
iPSC	Ex41_full	Control	Patient	6	6	0.1	0.34	0.24	-0.19	0.68	0.2195	estimable	0.8049	ns
iPSC	Ex41_minus57	Control	Patient	6	6	99.9	99.66	-0.24	-0.68	0.19	0.2195	estimable	0.8049	ns
iPSC	Ex45	Control	Patient	6	6	15.94	14.18	-1.77	-12.65	9.11	0.7237	estimable	0.9155	ns
iPSC	Ex7_absent	Control	Patient	6	6	0.67	0.54	-0.13	-1.22	0.95	0.7864	estimable	0.9155	ns
iPSC	Ex7_full	Control	Patient	6	6	39.08	40.55	1.47	-11.09	14.03	0.7994	estimable	0.9155	ns
iPSC	Ex7_minus12	Control	Patient	6	6	39.61	42.02	2.42	-5.68	10.51	0.5209	estimable	0.9155	ns
iPSC	Ex7_minus9	Control	Patient	6	6	20.64	16.89	-3.75	-12.1	4.59	0.3351	estimable	0.9155	ns
iPSC	Ex8	Control	Patient	6	6	1.11	2.4	1.29	-1.94	4.53	0.3618	estimable	0.9155	ns
iPSC	Ex8a	Control	Patient	6	6	95.67	95.28	-0.39	-4.69	3.91	0.8372	estimable	0.9155	ns
iPSC	Ex9a	Control	Patient	6	6	24.26	33.23	8.96	-4.4	22.32	0.1534	estimable	0.8049	ns

### Sheet: Risk vs WT
Stage	Feature	Group1	Group2	N1	N2	WT_mean_percent	Risk_mean_percent	Risk_minus_WT_pp	Difference_CI95_lower_pp	Difference_CI95_upper_pp	P_value	Test_status	FDR	Significance
NPC	Ex12_full	WT	Risk	4	6	93.38	93.3	-0.09	-3.34	3.16	0.9529	estimable	0.9529	ns
NPC	Ex12_plus35	WT	Risk	4	6	6.62	6.7	0.09	-3.16	3.34	0.9529	estimable	0.9529	ns
NPC	Ex15_full	WT	Risk	4	6	89.35	89.23	-0.12	-3.61	3.38	0.9357	estimable	0.9529	ns
NPC	Ex15_minus73	WT	Risk	4	6	10.65	10.77	0.12	-3.38	3.61	0.9357	estimable	0.9529	ns
NPC	Ex21_Ex22_neither	WT	Risk	4	6	0.15	0.34	0.19	-0.11	0.48	0.1805	estimable	0.9529	ns
NPC	Ex21_and_Ex22	WT	Risk	4	6	7.62	10.71	3.09	-5.08	11.25	0.4061	estimable	0.9529	ns
NPC	Ex21_only	WT	Risk	4	6	14.29	17.71	3.42	-18.26	25.1	0.7163	estimable	0.9529	ns
NPC	Ex22_only	WT	Risk	4	6	77.94	71.25	-6.69	-36.36	22.98	0.6083	estimable	0.9529	ns
NPC	Ex31_Ex32_neither	WT	Risk	4	6	1.69	1.91	0.22	-1.36	1.8	0.7538	estimable	0.9529	ns
NPC	Ex31_and_Ex32	WT	Risk	4	6	7.44	8.76	1.32	-7.18	9.82	0.6826	estimable	0.9529	ns
NPC	Ex31_only	WT	Risk	4	6	70.82	66.95	-3.87	-11.13	3.4	0.2531	estimable	0.9529	ns
NPC	Ex32_only	WT	Risk	4	6	20.05	22.38	2.33	-8.2	12.86	0.5974	estimable	0.9529	ns
NPC	Ex41_full	WT	Risk	4	6	10.35	8.07	-2.29	-7.54	2.96	0.3435	estimable	0.9529	ns
NPC	Ex41_minus57	WT	Risk	4	6	89.65	91.93	2.29	-2.96	7.54	0.3435	estimable	0.9529	ns
NPC	Ex45	WT	Risk	4	6	2.21	3.06	0.85	-0.59	2.3	0.2099	estimable	0.9529	ns
NPC	Ex7_absent	WT	Risk	4	6	0.09	0.08	-0.01	-0.14	0.11	0.8114	estimable	0.9529	ns
NPC	Ex7_full	WT	Risk	4	6	62.07	63.44	1.37	-8.56	11.31	0.7156	estimable	0.9529	ns
NPC	Ex7_minus12	WT	Risk	4	6	35.61	33.56	-2.05	-10.26	6.16	0.5135	estimable	0.9529	ns
NPC	Ex7_minus9	WT	Risk	4	6	2.23	2.92	0.69	-2.22	3.6	0.5988	estimable	0.9529	ns
NPC	Ex8	WT	Risk	4	6	68.85	58.98	-9.88	-41	21.25	0.4828	estimable	0.9529	ns
NPC	Ex8a	WT	Risk	4	6	28.17	37.15	8.98	-20.86	38.81	0.504	estimable	0.9529	ns
NPC	Ex9a	WT	Risk	4	6	12.46	11.73	-0.73	-9.19	7.73	0.8392	estimable	0.9529	ns
Neuron	Ex12_full	WT	Risk	4	6	92.92	93.52	0.59	-2.49	3.68	0.6536	estimable	0.9619	ns
Neuron	Ex12_plus35	WT	Risk	4	6	7.08	6.48	-0.59	-3.68	2.49	0.6536	estimable	0.9619	ns
Neuron	Ex15_full	WT	Risk	4	6	91.41	90.37	-1.04	-4.34	2.26	0.4303	estimable	0.9619	ns
Neuron	Ex15_minus73	WT	Risk	4	6	8.59	9.63	1.04	-2.26	4.34	0.4303	estimable	0.9619	ns
Neuron	Ex21_Ex22_neither	WT	Risk	4	6	0.24	0.4	0.16	-0.24	0.57	0.3751	estimable	0.9619	ns
Neuron	Ex21_and_Ex22	WT	Risk	4	6	6.22	7.24	1.02	-5.12	7.16	0.6918	estimable	0.9619	ns
Neuron	Ex21_only	WT	Risk	4	6	14.2	11.74	-2.47	-17.98	13.05	0.6802	estimable	0.9619	ns
Neuron	Ex22_only	WT	Risk	4	6	79.34	80.62	1.28	-20.41	22.97	0.8796	estimable	0.9619	ns
Neuron	Ex31_Ex32_neither	WT	Risk	4	6	1.24	1.08	-0.16	-1.43	1.11	0.7629	estimable	0.9619	ns
Neuron	Ex31_and_Ex32	WT	Risk	4	6	7.06	6.84	-0.21	-6.74	6.32	0.9326	estimable	0.9619	ns
Neuron	Ex31_only	WT	Risk	4	6	58.48	69.42	10.94	-2.38	24.27	0.09101	estimable	0.8575	ns
Neuron	Ex32_only	WT	Risk	4	6	33.22	22.65	-10.57	-26.8	5.65	0.1559	estimable	0.8575	ns
Neuron	Ex41_full	WT	Risk	4	6	11.85	10.15	-1.69	-7.81	4.43	0.4888	estimable	0.9619	ns
Neuron	Ex41_minus57	WT	Risk	4	6	88.15	89.85	1.69	-4.43	7.81	0.4888	estimable	0.9619	ns
Neuron	Ex45	WT	Risk	4	6	3.12	2.69	-0.43	-2.56	1.71	0.6233	estimable	0.9619	ns
Neuron	Ex7_absent	WT	Risk	4	6	0.06	0.03	-0.02	-0.13	0.08	0.5718	estimable	0.9619	ns
Neuron	Ex7_full	WT	Risk	4	6	60.28	62.47	2.19	-0.97	5.35	0.1448	estimable	0.8575	ns
Neuron	Ex7_minus12	WT	Risk	4	6	37.39	35.01	-2.38	-5.31	0.55	0.09781	estimable	0.8575	ns
Neuron	Ex7_minus9	WT	Risk	4	6	2.27	2.49	0.21	-2.82	3.25	0.8565	estimable	0.9619	ns
Neuron	Ex8	WT	Risk	4	6	67.87	68.82	0.95	-22.95	24.85	0.9225	estimable	0.9619	ns
Neuron	Ex8a	WT	Risk	4	6	27.75	28.19	0.44	-22.04	22.92	0.9619	estimable	0.9619	ns
Neuron	Ex9a	WT	Risk	4	6	10.06	10.21	0.15	-5.84	6.13	0.9491	estimable	0.9619	ns
iPSC	Ex12_full	WT	Risk	6	6	93.11	91.83	-1.28	-4.72	2.15	0.4072	estimable	0.7877	ns
iPSC	Ex12_plus35	WT	Risk	6	6	6.89	8.17	1.28	-2.15	4.72	0.4072	estimable	0.7877	ns
iPSC	Ex15_full	WT	Risk	6	6	90.82	93.53	2.71	-1.83	7.25	0.2097	estimable	0.5768	ns
iPSC	Ex15_minus73	WT	Risk	6	6	9.18	6.47	-2.71	-7.25	1.83	0.2097	estimable	0.5768	ns
iPSC	Ex21_Ex22_neither	WT	Risk	6	6	0.25	1.31	1.06	-0.47	2.59	0.1395	estimable	0.5115	ns
iPSC	Ex21_and_Ex22	WT	Risk	6	6	18.34	25.29	6.95	-1.6	15.49	0.09982	estimable	0.5115	ns
iPSC	Ex21_only	WT	Risk	6	6	79.02	71.26	-7.76	-16.93	1.4	0.08837	estimable	0.5115	ns
iPSC	Ex22_only	WT	Risk	6	6	2.39	2.14	-0.24	-2.54	2.05	0.8119	estimable	0.8931	ns
iPSC	Ex31_Ex32_neither	WT	Risk	6	6	0.3	2.26	1.96	-0.53	4.46	0.09981	estimable	0.5115	ns
iPSC	Ex31_and_Ex32	WT	Risk	6	6	22.15	18.64	-3.51	-13.97	6.96	0.4695	estimable	0.7877	ns
iPSC	Ex31_only	WT	Risk	6	6	71.51	74.16	2.65	-10.43	15.74	0.6444	estimable	0.7877	ns
iPSC	Ex32_only	WT	Risk	6	6	6.04	4.93	-1.11	-7.05	4.83	0.6856	estimable	0.7938	ns
iPSC	Ex41_full	WT	Risk	6	6	0.18	0.27	0.09	-0.35	0.54	0.6371	estimable	0.7877	ns
iPSC	Ex41_minus57	WT	Risk	6	6	99.82	99.73	-0.09	-0.54	0.35	0.6371	estimable	0.7877	ns
iPSC	Ex45	WT	Risk	6	6	15.32	14.8	-0.53	-11.41	10.36	0.9165	estimable	0.957	ns
iPSC	Ex7_absent	WT	Risk	6	6	0.23	0.98	0.74	-0.28	1.76	0.1255	estimable	0.5115	ns
iPSC	Ex7_full	WT	Risk	6	6	42.44	37.2	-5.24	-17.39	6.92	0.3568	estimable	0.7877	ns
iPSC	Ex7_minus12	WT	Risk	6	6	37.31	44.32	7.01	0.18	13.83	0.04546	estimable	0.5115	ns
iPSC	Ex7_minus9	WT	Risk	6	6	20.02	17.51	-2.51	-11.1	6.08	0.5242	estimable	0.7877	ns
iPSC	Ex8	WT	Risk	6	6	2.14	1.37	-0.77	-4.04	2.49	0.5858	estimable	0.7877	ns
iPSC	Ex8a	WT	Risk	6	6	96	94.94	-1.07	-5.17	3.04	0.5687	estimable	0.7877	ns
iPSC	Ex9a	WT	Risk	6	6	28.92	28.57	-0.34	-14.32	13.64	0.957	estimable	0.957	ns

### Sheet: M vs F
Stage	Feature	Group1	Group2	N1	N2	F_mean_percent	M_mean_percent	M_minus_F_pp	Difference_CI95_lower_pp	Difference_CI95_upper_pp	P_value	Test_status	FDR	Significance
NPC	Ex12_full	F	M	4	6	94.28	92.7	-1.58	-5.19	2.03	0.3274	estimable	0.8872	ns
NPC	Ex12_plus35	F	M	4	6	5.72	7.3	1.58	-2.03	5.19	0.3274	estimable	0.8872	ns
NPC	Ex15_full	F	M	4	6	89.04	89.44	0.4	-4.37	5.18	0.8159	estimable	0.9057	ns
NPC	Ex15_minus73	F	M	4	6	10.96	10.56	-0.4	-5.18	4.37	0.8159	estimable	0.9057	ns
NPC	Ex21_Ex22_neither	F	M	4	6	0.17	0.32	0.15	-0.15	0.46	0.2633	estimable	0.8872	ns
NPC	Ex21_and_Ex22	F	M	4	6	7.14	11.03	3.88	-4.33	12.1	0.3017	estimable	0.8872	ns
NPC	Ex21_only	F	M	4	6	14.29	17.71	3.41	-18.33	25.16	0.7173	estimable	0.9057	ns
NPC	Ex22_only	F	M	4	6	78.4	70.94	-7.45	-37.37	22.47	0.5707	estimable	0.8978	ns
NPC	Ex31_Ex32_neither	F	M	4	6	2.07	1.65	-0.41	-2.03	1.2	0.5713	estimable	0.8978	ns
NPC	Ex31_and_Ex32	F	M	4	6	8.7	7.92	-0.78	-8.06	6.49	0.7913	estimable	0.9057	ns
NPC	Ex31_only	F	M	4	6	68.57	68.45	-0.12	-8.29	8.04	0.9729	estimable	0.9729	ns
NPC	Ex32_only	F	M	4	6	20.66	21.98	1.32	-8.76	11.4	0.758	estimable	0.9057	ns
NPC	Ex41_full	F	M	4	6	10.15	8.2	-1.96	-7.65	3.73	0.4426	estimable	0.8872	ns
NPC	Ex41_minus57	F	M	4	6	89.85	91.8	1.96	-3.73	7.65	0.4426	estimable	0.8872	ns
NPC	Ex45	F	M	4	6	2.29	3.01	0.72	-0.76	2.19	0.2935	estimable	0.8872	ns
NPC	Ex7_absent	F	M	4	6	0.11	0.07	-0.04	-0.15	0.07	0.4436	estimable	0.8872	ns
NPC	Ex7_full	F	M	4	6	62.57	63.11	0.54	-6.73	7.8	0.8645	estimable	0.9057	ns
NPC	Ex7_minus12	F	M	4	6	35.32	33.76	-1.56	-7.02	3.9	0.5251	estimable	0.8978	ns
NPC	Ex7_minus9	F	M	4	6	2.01	3.07	1.06	-1.92	4.04	0.431	estimable	0.8872	ns
NPC	Ex8	F	M	4	6	71.1	57.48	-13.62	-45.51	18.27	0.346	estimable	0.8872	ns
NPC	Ex8a	F	M	4	6	26.17	38.49	12.32	-18.3	42.94	0.3717	estimable	0.8872	ns
NPC	Ex9a	F	M	4	6	11.55	12.33	0.77	-8.71	10.26	0.8405	estimable	0.9057	ns
Neuron	Ex12_full	F	M	4	6	93.72	92.99	-0.73	-4.96	3.5	0.6422	estimable	0.9905	ns
Neuron	Ex12_plus35	F	M	4	6	6.28	7.01	0.73	-3.5	4.96	0.6422	estimable	0.9905	ns
Neuron	Ex15_full	F	M	4	6	89.87	91.4	1.52	-1.06	4.1	0.1922	estimable	0.901	ns
Neuron	Ex15_minus73	F	M	4	6	10.13	8.6	-1.52	-4.1	1.06	0.1922	estimable	0.901	ns
Neuron	Ex21_Ex22_neither	F	M	4	6	0.22	0.42	0.19	-0.21	0.6	0.3034	estimable	0.9535	ns
Neuron	Ex21_and_Ex22	F	M	4	6	6.49	7.06	0.57	-5.68	6.81	0.8271	estimable	0.9905	ns
Neuron	Ex21_only	F	M	4	6	14.76	11.37	-3.39	-18.61	11.83	0.5686	estimable	0.9905	ns
Neuron	Ex22_only	F	M	4	6	78.53	81.16	2.63	-18.9	24.16	0.7556	estimable	0.9905	ns
Neuron	Ex31_Ex32_neither	F	M	4	6	1.43	0.96	-0.47	-1.36	0.41	0.249	estimable	0.9132	ns
Neuron	Ex31_and_Ex32	F	M	4	6	8.1	6.15	-1.96	-6.77	2.86	0.3588	estimable	0.9866	ns
Neuron	Ex31_only	F	M	4	6	57.93	69.79	11.86	-1.23	24.95	0.06808	estimable	0.901	ns
Neuron	Ex32_only	F	M	4	6	32.54	23.11	-9.43	-25.88	7.03	0.2048	estimable	0.901	ns
Neuron	Ex41_full	F	M	4	6	10.68	10.93	0.25	-5.21	5.72	0.9109	estimable	0.9905	ns
Neuron	Ex41_minus57	F	M	4	6	89.32	89.07	-0.25	-5.72	5.21	0.9109	estimable	0.9905	ns
Neuron	Ex45	F	M	4	6	3.49	2.45	-1.04	-2.79	0.72	0.1927	estimable	0.901	ns
Neuron	Ex7_absent	F	M	4	6	0.03	0.05	0.02	-0.09	0.12	0.7	estimable	0.9905	ns
Neuron	Ex7_full	F	M	4	6	61.6	61.58	-0.02	-4.09	4.05	0.9905	estimable	0.9905	ns
Neuron	Ex7_minus12	F	M	4	6	35.85	36.04	0.18	-3.12	3.48	0.9019	estimable	0.9905	ns
Neuron	Ex7_minus9	F	M	4	6	2.51	2.33	-0.18	-2.87	2.52	0.8726	estimable	0.9905	ns
Neuron	Ex8	F	M	4	6	67.3	69.21	1.91	-23.25	27.06	0.8495	estimable	0.9905	ns
Neuron	Ex8a	F	M	4	6	28.15	27.92	-0.24	-22.82	22.35	0.9795	estimable	0.9905	ns
Neuron	Ex9a	F	M	4	6	9.9	10.32	0.42	-4.6	5.44	0.8425	estimable	0.9905	ns
iPSC	Ex12_full	F	M	5	7	92.45	92.48	0.03	-4.1	4.16	0.9861	estimable	0.9948	ns
iPSC	Ex12_plus35	F	M	5	7	7.55	7.52	-0.03	-4.16	4.1	0.9861	estimable	0.9948	ns
iPSC	Ex15_full	F	M	5	7	92.37	92.03	-0.34	-4.79	4.12	0.8683	estimable	0.9948	ns
iPSC	Ex15_minus73	F	M	5	7	7.63	7.97	0.34	-4.12	4.79	0.8683	estimable	0.9948	ns
iPSC	Ex21_Ex22_neither	F	M	5	7	0.92	0.67	-0.25	-2.07	1.58	0.7536	estimable	0.9948	ns
iPSC	Ex21_and_Ex22	F	M	5	7	21.01	22.39	1.38	-11.38	14.13	0.7946	estimable	0.9948	ns
iPSC	Ex21_only	F	M	5	7	76.22	74.37	-1.85	-15.52	11.83	0.7463	estimable	0.9948	ns
iPSC	Ex22_only	F	M	5	7	1.85	2.56	0.72	-1.6	3.04	0.4951	estimable	0.9948	ns
iPSC	Ex31_Ex32_neither	F	M	5	7	0.35	1.95	1.6	-0.56	3.76	0.1206	estimable	0.9948	ns
iPSC	Ex31_and_Ex32	F	M	5	7	23.61	18.1	-5.51	-18.84	7.82	0.3361	estimable	0.9948	ns
iPSC	Ex31_only	F	M	5	7	72.81	72.85	0.04	-14.3	14.38	0.9948	estimable	0.9948	ns
iPSC	Ex32_only	F	M	5	7	3.23	7.1	3.87	-1.47	9.2	0.1362	estimable	0.9948	ns
iPSC	Ex41_full	F	M	5	7	0.2	0.24	0.03	-0.35	0.42	0.845	estimable	0.9948	ns
iPSC	Ex41_minus57	F	M	5	7	99.8	99.76	-0.03	-0.42	0.35	0.845	estimable	0.9948	ns
iPSC	Ex45	F	M	5	7	17.91	13.02	-4.89	-16.53	6.75	0.3551	estimable	0.9948	ns
iPSC	Ex7_absent	F	M	5	7	0.38	0.76	0.38	-0.69	1.45	0.4443	estimable	0.9948	ns
iPSC	Ex7_full	F	M	5	7	42.96	37.57	-5.39	-17.48	6.71	0.3413	estimable	0.9948	ns
iPSC	Ex7_minus12	F	M	5	7	39.66	41.64	1.98	-5.58	9.54	0.5712	estimable	0.9948	ns
iPSC	Ex7_minus9	F	M	5	7	16.99	20.03	3.03	-6.14	12.2	0.4651	estimable	0.9948	ns
iPSC	Ex8	F	M	5	7	2.88	0.95	-1.93	-5.87	2.01	0.2541	estimable	0.9948	ns
iPSC	Ex8a	F	M	5	7	95.31	95.58	0.27	-4.7	5.23	0.8994	estimable	0.9948	ns
iPSC	Ex9a	F	M	5	7	33.34	25.46	-7.87	-22.83	7.08	0.2491	estimable	0.9948	ns

### Sheet: Exploratory-total inclusion
Feature	N_donors	iPSC_mean_percent	NPC_mean_percent	Neuron_mean_percent	Friedman_chi_square	Df	Kendall_W	P_value	P_BH_four	BH_significant	Adjustment_family_size
Ex21_total	10	96.548	25.8153	19.5527	15.2	2	0.76	0.000500451	0.00110617	TRUE	4
Ex22_total	10	24.8455	83.399	86.9377	15	2	0.75	0.000553084	0.00110617	TRUE	4
Ex31_total	10	92.716	76.7299	71.9752	12.2	2	0.61	0.00224287	0.00299049	TRUE	4
Ex32_total	10	25.0614	29.6842	33.8094	2.6	2	0.13	0.272532	0.272532	FALSE	4

### Sheet: Paired total-inclusion stage 
Feature	Comparison	First_stage	Second_stage	N_donors	First_mean_percent	Second_mean_percent	Mean_difference_pp	Median_difference_pp	N_increases	N_decreases	Wilcoxon_V	N_nonzero_pairs	P_value	Test	P_BY_twelve	BY_significant	Adjustment_family_size
Ex21_total	iPSC vs NPC	iPSC	NPC	10	96.548	25.8153	-70.7327	-76.2913	0	10	0	10	0.00195312	Two-sided exact conditional paired signed-rank; ties included	0.0145463	TRUE	12
Ex21_total	iPSC vs Neuron	iPSC	Neuron	10	96.548	19.5527	-76.9953	-74.9738	0	10	0	10	0.00195312	Two-sided exact conditional paired signed-rank; ties included	0.0145463	TRUE	12
Ex21_total	NPC vs Neuron	NPC	Neuron	10	25.8153	19.5527	-6.26257	-5.19902	4	6	17	10	0.322266	Two-sided exact conditional paired signed-rank; ties included	1	FALSE	12
Ex22_total	iPSC vs NPC	iPSC	NPC	10	24.8455	83.399	58.5535	56.8008	10	0	55	10	0.00195312	Two-sided exact conditional paired signed-rank; ties included	0.0145463	TRUE	12
Ex22_total	iPSC vs Neuron	iPSC	Neuron	10	24.8455	86.9377	62.0922	65.1483	10	0	55	10	0.00195312	Two-sided exact conditional paired signed-rank; ties included	0.0145463	TRUE	12
Ex22_total	NPC vs Neuron	NPC	Neuron	10	83.399	86.9377	3.53868	2.60856	5	5	35	10	0.492188	Two-sided exact conditional paired signed-rank; ties included	1	FALSE	12
Ex31_total	iPSC vs NPC	iPSC	NPC	10	92.716	76.7299	-15.9861	-17.423	0	10	0	10	0.00195312	Two-sided exact conditional paired signed-rank; ties included	0.0145463	TRUE	12
Ex31_total	iPSC vs Neuron	iPSC	Neuron	10	92.716	71.9752	-20.7408	-20.8982	1	9	1	10	0.00390625	Two-sided exact conditional paired signed-rank; ties included	0.0242438	TRUE	12
Ex31_total	NPC vs Neuron	NPC	Neuron	10	76.7299	71.9752	-4.75468	-4.4632	4	6	18	10	0.375	Two-sided exact conditional paired signed-rank; ties included	1	FALSE	12
Ex32_total	iPSC vs NPC	iPSC	NPC	10	25.0614	29.6842	4.62285	2.48455	6	4	37	10	0.375	Two-sided exact conditional paired signed-rank; ties included	1	FALSE	12
Ex32_total	iPSC vs Neuron	iPSC	Neuron	10	25.0614	33.8094	8.74803	9.41858	8	2	48	10	0.0371094	Two-sided exact conditional paired signed-rank; ties included	0.197414	FALSE	12
Ex32_total	NPC vs Neuron	NPC	Neuron	10	29.6842	33.8094	4.12518	1.10156	5	5	36	10	0.431641	Two-sided exact conditional paired signed-rank; ties included	1	FALSE	12
