## Supplementary Table 9 for "Developmentally-regulated splice remodeling shapes functional *CACNA1C* channel diversity during human neurodevelopment"

### Sheet: Primer
Name	Sequence 5'-3'	Explanation
GAPDH_F	CATGAGAAGTATGACAACAGCCT	Primers used to quantify mutually exlusive exon pairs by RT-qPCR in Figure 4.
GAPDH_R	AGTCCTTCCACGATACCAAAGT
CACNA1C_F	TGATTCCAACGCCACCAATTC
CACNA1C_R	GAGGAGTCCATAGGCGATTACT
Exon8_F	ACGCTATGGGCTATGAGTTACC
Exon8_R	GGCCTTCTCCCTCTCTTTG
Exon 8A_F	TTTGACAACTTTGCCTTCGC
Exon 8A_R	TCCCTTCCTACGGCATCATT
Exon22_F	CCATATCCTAGGCAATGCAGAC
Exon22_R	TAGTTCCGGCAGAAAGAACCC
Exon21_F	AGCATTTCCCTGGCTGCTGA
Exon21_R	ATCTTCAGAGCAATTTCAATGGTG
Exon31/32_F	TCGCCATGAACATCCTCAACAT
Exon31_R	GGAAGTCAAAAACATTCCAGGG
Exon32_R	AGGCGTCAAATGTATTCCATGC
Step1_Exon1b_F	CATTTCTTCCTCTTCGTGGCTGC	Primers used to amplify full length transcripts for PCR-targeted long-read sequencing. Target-specific sequence in uppercase, barcoding adaptor sequences in lower case.
Step1_Exon50_R	CATTTCTTCCTCTTCGTGGCTGC
Step2_Exon1b_F	tttctgttggtgctgatattgcCATTTCTTCCTCTTCGTGGCTGC
Step2_Exon50_R	acttgcctgtcgctctatcttcCCAGGTCACGAGAACAGTGAGG
