## Supplementary Table 10 for "Developmentally-regulated splice remodeling shapes functional *CACNA1C* channel diversity during human neurodevelopment"

### Sheet: Sheet1
Antibody	Host	Dilution	Supplier	Catalog Number
Ctip2	Rat	1:300	Abcam	18465
MAP2	Chicken	1:2000	2BScientific	CPCA-MAP2-50uL
Nestin	Mouse	1:3200	Cell Signaling	33475
NeuN	Rabbit	1:50	Millipore	ABN78
Pax6	Rabbit	1:1000	Nordic Biosite AB	PRB-278P
Satb2	Mouse	1:10	Abcam	51502
Sox2	Rabbit	1:400	Cell Signaling	3579
Tbr1	Rabbit	1:300	Abcam	31940
Tuj1	Rabbit	1:1000	Cell Signaling	5568
Tuj1	Mouse	1:1000	BioLegend	801201
Brn2	Goat	1:400	Santa Cruz Biotechnology	6029
vGLUT1	Guinea pig	1:500	Synaptic Systems	135304
GFAP	Mouse	1:500	BioLegend	837204
S100	Rabbit	1:200	Abcam	ab52642
GABA	Rabbit	1:1000	Abcam	ab259971
NKX2.1 (TTF-1)	Mouse	1:200	Santa Cruz	sc-13040
AlexaFluor 647 anti-Chicken	Goat	1:1000	Invitrogen	A21449
AlexaFluor 488 anti-Mouse	Goat	1:1000	Invitrogen	A11001
AlexaFluor 555 anti-Rabbit	Goat	1:1000	Invitrogen	A21429
AlexaFluor 647 anti-Rat	Goat	1:1000	Invitrogen	A21247
AlexaFluor 488 anti-Guinea Pig	Goat	1:1000	Invitrogen	A11073
AlexaFluor 594 anti-Rabbit	Donkey	1:1000	Invitrogen	A21207
AlexaFluor 488 anti-Mouse	Donkey	1:1000	Invitrogen	A21202
AlexaFluor 568 anti-Goat	Donkey	1:1000	Invitrogen	A11057
AlexaFluor 647 anti-Chicken	Donkey	1:1000	Invitrogen	A78952
