## Supplementary Table 11 for "Developmentally-regulated splice remodeling shapes functional *CACNA1C* channel diversity during human neurodevelopment"

### Sheet: Sheet1
Chromosome	Ex 5'	Ex 3'	Ex number
chr12	2053513	2053611	1b
chr12	2115224	2115545	2
chr12	2120325	2120430	3
chr12	2448976	2449115	4
chr12	2457567	2457706	5
chr12	2486104	2486262	6
chr12	2493190	2493386	7
chr12	2493199	2493386	7
chr12	2493202	2493386	7
chr12	2504436	2504539	8
chr12	2504842	2504945	8a
chr12	2512812	2512984	9
chr12	2547450	2547524	9*
chr12	2549943	2550033	10
chr12	2556951	2556977	11
chr12	2566387	2566582	12
chr12	2566422	2566582	12
chr12	2567569	2567794	13
chr12	2581590	2581797	14
chr12	2582822	2582942	15
chr12	2582895	2582942	15
chr12	2584503	2584617	16
chr12	2585376	2585496	17
chr12	2585835	2585904	18
chr12	2593213	2593345	19
chr12	2595874	2596003	20
chr12	2597230	2597289	21
chr12	2597437	2597496	22
chr12	2601854	2601960	23
chr12	2605081	2605168	24
chr12	2605679	2605786	25
chr12	2606611	2606663	26
chr12	2606984	2607130	27
chr12	2608511	2608712	28
chr12	2610541	2610699	29
chr12	2611903	2612013	30
chr12	2633629	2633712	31
chr12	2634297	2634380	32
chr12	2648475	2648507	33
chr12	2651640	2651768	34
chr12	2653835	2653900	35
chr12	2655147	2655238	36
chr12	2664825	2664990	37
chr12	2665581	2665708	38
chr12	2666686	2666782	39
chr12	2668933	2669035	40
chr12	2674484	2674642	41
chr12	2674541	2674642	41
chr12	2677094	2677221	42
chr12	2677733	2677867	43
chr12	2679444	2679796	44
chr12	2680363	2680575	45*
chr12	2681950	2682054	45
chr12	2682550	2682678	46
chr12	2685736	2685842	47
chr12	2686166	2686269	48
chr12	2688447	2688779	49
chr12	2690900	2691289	50
